# Mouse embryonic stem cells self-organize into trunk-like structures with neural tube and somites

**DOI:** 10.1101/2020.03.04.974949

**Authors:** Jesse V Veenvliet, Adriano Bolondi, Helene Kretzmer, Leah Haut, Manuela Scholze-Wittler, Dennis Schifferl, Frederic Koch, Milena Pustet, Simon Heimann, Rene Buschow, Lars Wittler, Bernd Timmermann, Alexander Meissner, Bernhard G Herrmann

**Affiliations:** Dept. Of Developmental Genetics, Max Planck Institute for Molecular Genetics, Ihnestr. 63-73, 14195 Berlin, Germany; Dept. Of Genome Regulation, Max Planck Institute for Molecular Genetics, Ihnestr. 63-73, 14195 Berlin, Germany; Microscopy and Cryo-Electron Microscopy, Max Planck Institute for Molecular Genetics, Ihnestr. 63-73, 14195 Berlin, Germany; Sequencing Core Facility, Max Planck Institute for Molecular Genetics, Ihnestr. 63-73, 14195 Berlin, Germany; Institute for Medical Genetics, Charité - University Medicine Berlin, Campus Benjamin Franklin, Hindenburgdamm 30, 12203 Berlin, Germany

## Abstract

Post-implantation embryogenesis is a highly dynamic process comprising multiple lineage decisions and morphogenetic changes inaccessible to deep analysis *in vivo*. Mouse embryonic stem cells (mESCs) can form aggregates reflecting the post-occipital embryo (*gastruloids*), but lacking proper morphogenesis. Here we show that embedding of aggregates derived from mESCs in an extracellular matrix compound results in Trunk-Like-Structures (TLS) with a high level of organization comprising a neural tube and somites. Comparative single-cell RNA-seq analysis demonstrates that TLS execute gene-regulatory programs in an embryo-like order, and generate primordial germ cell like cells (PGCLCs). TLS lacking *Tbx6* form ectopic neural tubes, mirroring the embryonic mutant phenotype. ESC-derived trunk-like structures thus constitute a novel powerful *in vitro* platform for investigating lineage decisions and morphogenetic processes shaping the post-implantation embryo.

**One sentence summary:** A platform for generating trunk-like-structures with precursors of spinal cord, bone and muscle from stem cells in a dish
