## Supplemental Table 1 for "Mouse embryonic stem cells self-organize into trunk-like structures with neural tube and somites"

### Sheet: Genes_used_for_Figure 2B
NMP	NMP ME	NMP NE	ME	NE	(P)SM
Akr1b3	Junb	C030037D09Rik	Kel	Gtf3a	Pcdh19
Mpst	Tfpi	AA465934	Hbb-bs	Dusp14	Rftn1
B3gnt7	Pde4b	Sergef	Slc30a10	Igfbp2	Magi1
Gad1os	Dopey2	Fam163b	Klf1	H2-K1	Tbx6
Snhg9	Notch1	Acot7	Cthrc1	Hist2h4	Fgf9
Tpcn2	Tll2	Slc12a9	Capn5	1600002K03Rik	Tceal6
AI413582	Synm	Tmem218	Aldh1a2	Fhod3	Dll1
1190005I06Rik	Rab15	Fah	Sertad4	Bex1	Nkd2
Npm3-ps1	Smoc1	Cystm1	Mesp2	Rnf208	Aldoc
Lpar1	Lrrc20	H2-Q7	Smarca2	Emid1	2610528A11Rik
Endog	Crabp1	Snhg11	Acp5	Nat8l	Lor
Rhbg	Dll3	Tubb2b	Lhx5	Ggct	Sv2b
Fstl4	Blvra	Matn3	Cited4	Fam19a5	Gpat3
Avpr1b	Col4a2	Mgst1	Hoxd13	Bok	Tg
Adamtsl2	Mesp1	Fam83g	Arl4c	Spire2	Chodl
Ppp1r3c	Lmo2	Them6	Col4a1	Fgfbp3	Fgf18
Atp1a2	Ddx58	Bdh1	Vamp8	Urad	Itpk1
Fgf3	Fzd7	Dcp1b	Tns1	Hpcal1	S1pr5
Trim9	Sv2b	Pycr1	Pon3	Pla2g12a	Pcdh8
H2-Q10	Gprc5c	Tspan13	Anpep	Klhl8	Tmem132c
Chst7	Gamt	H2-D1	Dhrs7	Hist4h4	Gzmk
Zic3	Daam2	Nsg2	Ap1g2	Bex4	Fam120b
Npm3	Sord	Rusc1	Plin2	Gcat	Col13a1
Sp5	Smarcd3	Galm	S100a6	C130036L24Rik	4930458D05Rik
Gad1	Tceal6	Slain1	Wnk4	Gm2694	Lfng
T	Tcf15	Pgbd1	Fam110b	Slc37a4	Pcolce2
Sh3gl3	Dll1	Gm11110	Pnpo	Pip5k1b	Nkg7
Slc2a6	2510009E07Rik	Lypd6b	Tmem150a	Acot1	Dact1
Prickle2	Fst	Camkv	Slc39a8	Wscd1	Ripply2
Msgn1	Ism1	Lad1	Arhgap23	Pvt1	Mesp2
Ddit4	Nkd2	Lama5	Igf2	Grik5	Tmem229a
Cpa6	Pdlim4	Tcea3	Alx4	Arl4a	4932422M17Rik
Lrrn1	D430019H16Rik	Notum	Mpv17l2	Ttc7	H2-Ab1
Ptk7	Sdk2	Slc1a3	Scube1	6430562O15Rik	Trps1
Uap1l1	Lef1	Gprc5b	Nhsl2	Ddr1	Hdhd5
Retsat	Tbx6	Rnf39	Pomc	Hexb	Tceal3
Fgf8	Cxcr4	Fam222a	Gm14327	Prodh	Selenov
Ier3	Peli3	Plekha2	Edn3	Zic2	AW551984
Rbm24	Cmklr1	Stc2	Ell2	Tm7sf2	3110004A20Rik
Hoxd11	Lamb1	Mnx1	Apcdd1	Gatm	Ptgds
Trf	Zfp9	Ablim1	Twist1	Col18a1	Efna3
Dkk1	B3gnt2	Snph	Snora23	Asphd2	Msgn1
Mblac1	Ptp4a3	Cd83	Tango2	Slc25a23
Fgf4	Phlda1	Nipsnap1	Unc5c	Dclk2
St14	Arfgap3	Clip4	Mfsd2b	Slc29a1
Tmem151b	Chst2	B230323A14Rik	Inf2	Glt1d1
Blnk	Rbms3	Gpc4	Hebp1	Vstm2b
Rftn1	Cbr3	Cdx2	Hmbs	Slc7a3
Dnajc22	Spock2	Nabp1	Copg2	Chst15
Wnt3a	Nrarp	Col4a6	Tspan33	Ptn
Col13a1	Magi1	Psen2	Gfpt2	Snurf
Oxct1	Hey2	Thap3	Reep6	Chac1
Islr	Tspan9	Slc16a2	Fgf13	Zic5
Epha1	Draxin	Fgf17	Mgst3	Tom1l1
Gnal	Pctp	Dpysl4	Slc25a37	Mid1ip1
Lgalsl	Ntn1	Chst11	Prrx1	Pradc1
Slc39a11	Pth1r	Lrch1	D030028A08Rik	Slc2a1
Prokr2	Pcdh19	Gldc	Eya1	Cercam
Sgtb	Srxn1	Trib2	Rps27	Tdrkh
Car3	Rel	Adamts19	Cox6b2	Tubb3
Slco2b1	Elovl1	Ciart	Lsp1	Hist1h2ah
Sat2	Ngfr	Atp7b	Cpox	2610035F20Rik
Gabrb2	Sema4g	Bhlhe40	Bmp4	Rragb
Dppa3	Lfng	Lhpp	Igf2os	Ncam1
Tcp11l1	St6galnac4	Dnajb3	Dnajb4	Lgi2
Gm5901	Col1a2	2010111I01Rik	Tatdn3	Dlx5
Ripk4	Tubb6	Lix1	Trmt2b	Arhgef26
AW551984	6530402F18Rik	Msmo1	Mt1	Hist3h2bb-ps
Gm3435	S1pr5	D230030E09Rik	Dhrs11	Rnd2
Dnajc12	Pglyrp3	Inha	Chchd10	Nudt12
Dhrs3	Cck	Fbln2	Csf2rb2	Hist1h2ag
Lipg	Rnf43	Nav2	Ank1	Cyb561
Sgk1	Exoc6b	Comtd1	Pbx3	Emilin2
Serhl	Eogt	Phox2a	Snca	Irx1
Gk5	Vwa2	Cyfip2	Acss1	Cldn3
Arc	Klhdc8b	Alcam	Tunar	2300009A05Rik
Gstm7	Krba1	Rab10os	Zfp235	Dact2
Jph3	Tpm1	Erc2	Bambi	Hist1h2bf
Nptx2	Pdgfc	Cyb561d2	Snord17	2510002D24Rik
Cdh1	Cpa2	Pigyl	Nfe2	Atp6v0e2
Antxr1	Dach1	H2-Q6	Josd2	Zcchc18
Slit3	Mpzl2	Unc13b	Gng13	Perp
Zfp677	Pcolce2	Hmgcll1	Efhd2	Fahd2a
Cd40	Msx2	Kcnk1	Fez2	Snx10
Angptl4	Sorbs1	Wwc1	Zfpm1	Hist1h4b
Spry4	Clmp	Plcxd1	Gypc	Kcne1l
Ripply2	Foxc2	Gnao1	Hdac8	Rbm38
Lamtor2	Cited1	Slc25a30	Slc38a4	Srgap3
Cdc42ep5	Rftn2	Lbh	Ecm1	H2-Ke6
Cldn7	Arhgap28	Tmem141	B3gnt9	Hist1h4f
Notch4	Cnksr2	Shb	Mir703	Qprt
Ets2	Jam2	Mfsd2a	Gadd45g	Igsf9b
Gm12669	Sh3bp1	Stard5	Mbnl1	Sfn
D17H6S53E	Fam168a	Arrdc1	Col23a1	Tcea2
Gm7367	Snai1	Aig1	Mt2	0610040B10Rik
Hint3	Lypd2	Cldn9	1700017B05Rik	Ggh
Insig1	Maml2	Smtnl2	Magel2	Gm715
Msmp	St6galnac3	Nkx1-2	Abhd11os	Uchl1
Trim25	Gzmk	2610306M01Rik	Spin2c	Sema5b
Mmp17	Mocs1	Pax2	Fxyd5	Hist1h4a
Trim36	Dlc1	Wdr31	Nkapl	Pard6a
Sbsn	Thy1	Pltp	Ptpru	Camsap3
Them4	Ptprn	Pou5f1	Aff3	Nrp2
Zfp810	Smc6	Lrrn3	Agtpbp1	Pdxk
Tmprss2	Cyp27a1	Dlgap2	Igfbp4	Mbp
B4galt7	Inpp4a	Sh3bgr	Hs3st3b1	Zglp1
Efcab2	Pik3c2b	H2-Q4	Cep85l	Rmrp
Zfp28	Frzb	Prkcz	Creg1	Nog
Pcp4	Sh2b3	Gm1673	Dcaf12l1	Mkrn1
Npl	Plxna2	Fam98c	Nudt22	2810429I04Rik
Gucy1a2	Adcy3	Oat	Pfkfb4	Sox3
Ltbr	Cnr1	Crabp2	Csf2rb	Cib1
Sulf1	Mbnl2	Mycl	Ermap	Hist3h2ba
Rps6ka5	Txnip	Slc27a1	Noto	Ndufs5
Rab8b	Pdlim5	Tnfrsf12a	Mrap	Galnt16
Zfp558	Foxc1	Cldn4	Redrum	Hsdl1
Rspo3	Acta2	Apba2	Hsd3b6	Crnde
Cacng4	Sh3pxd2a	Pcp4l1	Aqp3	Ccdc181
Arl4d	Lmo1	Cxxc5	Shank3	C630043F03Rik
Gstk1	Smpdl3a	Reep2	Phlda2	Tubb4a
Sp4	Myl2	Epha5	Snai2	Sox21
Gpc3	Pcdh8	Spint1	Kcnj15	Sema3e
Fabp7	Sdc3	Zswim5	Col9a1	Brsk2
Tln2	Pcdhgb7	Aplp1	Oaz1-ps	Fbxo36
Scara5	Foxp1	Kcnip2	Tgfbr3	Ociad2
Has2	Arhgap19	Slc17a5	Kdr	Spsb4
Lmo7	Cntln	Igsf21	Rgs5	Tspan7
Pam	Fn1	Snhg10	Nr2f2	Ccdc92
Zfp119a	Vim	Fam171b	Airn	Gdpd1
Ifitm5	Ptprm	Spint2	Nfic	Syt11
Lrrc55	Flrt2	Lrrc51	Blvrb	Irx5
Cep70	Angpt1	Cryl1	Fam210b	Pax6
Arap1	St3gal1	Cyp26a1	Arhgef15	Pcgf5
St6galnac6	Ifitm1	Maneal	S100a1	Pmel
Limch1	Palm3	Sp8	Tcf21	Cmtm8
Aplnr	Actc1	Aard	Emcn	Nrcam
Gdf11	Spsb1	Myo5b	Dtwd2	Slc35g1
Tmem176a	Ssc5d	Stmn2	Tagln	Mapk12
Adamts6	Anxa6	Smoc2	Emilin1	Slc2a3
S100a16	Nfatc4	Jarid2	Vegfc	Upk1a
Rassf9	Ccpg1os	Gal3st4	Pitx1	Npdc1
3110021N24Rik	Lysmd2	9930014A18Rik	Igf2r	Mtmr11
Adam12	Etv2	Aes	Flt1	C1galt1c1
Cnrip1	Grik2	Ndrg4	Sgk3	Scrn1
Fgf15	Arhgap31	Gm53	Spns2	Irx3
	Nmb	Aldh1b1	Rin3	Syn1
	Fgd5	Ptch2	Bmp2	Usp51
	Fgf9	Bcar3	Hhex	Epha2
	Nfatc1	Foxd1	Tspan32	Nuak2
	Six1	Pard6b	Plvap	Apela
	Lama1	Grhl3	Tgfb1i1	Dab1
	Pappa	Ezr	Dlk1	Lrrc4
	Elk3	Tprn	S1pr1	Chrdl1
	Smtn	Sema4d	Rab32	Tmem108
	Ets1	Gm10416	Tek	Frmd5
	Sema6d	Slco5a1	Hs3st3a1	Nkx2-9
	Ak1	Plekha7	Klhl34	Scube2
	Dock8	Ctnnal1	Myzap	Sfrp2
	Kalrn	Ccl25	Atp6v1g2	Gprc5a
	Cald1	Klc4	Lcp1	Ccdc160
	Meox1	Ric3	Ehd2	Igfbp5
	Med12l	Fam181b	Ppp1r13b	Elavl4
	Mob3a	Mark1	Cxcl12	Gpr153
	Cnn2	Klf9	Pdk2	Gkap1
	Ceacam1	Pax3	Hapln1	Sox1
	Tax1bp3	Cdh4	Atp7a	Gfra3
	Ntf3	Smim3	Pcolce	1300002E11Rik
	Phldb2	Susd4	Epas1	Serac1
	Ager	Cldn6	Rhoj	Cadm4
	Tmem173	Fbxo44	Slc23a2	Nell2
	Lifr	Ptpn6	Ikzf1	Cpn1
	Micall2	Cdx4	Icam2	Serinc2
	Shisa5	Hoxc4	Lyl1	Map3k9
	Itga5	Samd10	Rasip1	Nlgn3
	Arg1	Penk	Bgn	Tpd52
	Mfap4	Ndrg2	Sox18	B3galnt1
	Sh3d19	Tesk2	Egr1	Tox2
	Maged2	Mgam	Uba7	Celsr2
	Pdgfrb	Stra6l	Slc38a5	Dtx4
	Eif4e3	Rtkn2	Cdh5	Fhdc1
	Ebf2	Ccnd1	Cldn5	Fam20c
	Adam19	Mapk11	Elf1	Dedd2
	Sox6	Nrxn2	Cdc25b	BC064078
	Pde4a	Igfbpl1	Gm5577	Tcfl5
	Casp7	Polr3gl	Arhgdib	Gli2
	Scara3	Rab11fip4	Lhfp	Adarb2
	Pdgfra	Trim2	Cpeb4	Slc35f1
	Npr2	Foxo4	Sox7	Tmem28
	Sema3c	Crmp1	Foxh1	Abcc4
	Fzd1	Car12	Spta1	Timp4
	Reck	Sema6a	Esam	Tmem254c
	Clu	Mtmr7	Ctla2a	Plcg2
	Rhog	Prss8	Bend4	Cntfr
	Zhx2	Rims2	Prkar2b	Rfx4
	Kdelr3	Spred3	Rab3il1	Scamp5
	Amot	2610035D17Rik	Flt4	Postn
	Cacna2d1	Zbtb16	Smad9	Irx2
	Col26a1	Mpp3	Epor	Trp53i11
	Wipi1	Ccdc136	Isl1	Ypel1
	Ralb	Ccdc171	Tspan4	Sox2
	Sema3f	Ccdc88c	Foxo1	Pdgfa
	C430049B03Rik	Agpat3	Myl1	E2f2
	Alkbh7	Cerk	Osr1	Gm14326
	S1pr3	Gjb6	Plxnd1	Tox3
	Tead3	Wasf3	Prkch	Pcsk9
	Mdfi	Atp11a	Slc7a2	Fam84b
	Stat5b	Stk38l	Grap	Slitrk5
	Nfkbia	Spock3	Steap3	Adam23
	Fam89a	Ppp1r26	Plk2	Usp44
	Samd4	Hist3h2a	Myo1c	Tmsb15b1
	Hdac7	Chrna7	Trib3	Spon1
	Dnm1	Kcnc3	Prdm6	Sox13
	Qsox1	Fat3	Slc25a21	Gbx2
	Junb	Abca2	Mmp9	Prom1
	Pitpnm1	Pkia	Peg10	Hnf1b
	Shisa3	Jakmip2	Zcchc24	Wnk2
	Id1	Pla2g7	Col1a1	Kcng1
	Cyr61	Sall3	Usp27x	Gli1
	Pdzrn3	Map7d2	Peg3	Scg5
	Hcfc2	Phf21b	Meis2	Ninj1
	6330403K07Rik	Tmem170b	Tal1	Fbxl16
	Cdh3	Aldh5a1	Nid1	Celsr1
	Efemp2	Gm16907	Add2	Rprm
	Bves	Stc1	Parvb	Col2a1
	Fkbp10	Lpin1	Krt8	Muc1
	2500004C02Rik	Cdhr1	Prrx2	Ajap1
	Btg2	Gramd4	Uaca	Cd24a
	Mmp2	Map2	Sh2d3c	Lmln
	Dact1	Elavl2	Snora65	Gcat
	Crim1	Enc1	Slc4a1	Slc50a1
	Emilin3	Mllt6	Cd34	Hspa4l
	Otx1	Eme2	Tmem56	Ssbp2
	Ccdc80	Gpm6a	Mfap3l	Cd47
	Armc7	Kremen1	Eng	Fgfr2
	Speg	Cd1d1	Rasgrp3	Pcdh1
	Moap1	Gcnt2	B4galt6	Cpne2
	Mylip	Tmsb15b2	Prnd	Pcbd1
	Gpsm3	Gabra3	Pmp22	Nup210
	Rmdn1	Nfkbiz	Fli1	Apobec3
	Mgp	Hook1	Stat3	Gas7
	Tcirg1	Smug1	Egfl7	Hsd11b2
	Adamts3	Tgfbi	Cacna1g	Pdzk1
	Spata24	Ccnjl	Tshz2	Prdm12
	Fut4	Kif21a	Cd93	Pard3b
	Ksr1	Lrba	Alas2	Tor3a
	Sct	Hmox1	Grem1	Thsd4
		Gbp7	Zfhx4	Lrrc8c
		Cdon	Hand2	Ston2
		Gna14	Krt18	Fzd9
		Zdhhc2	Nagk	Synrg
		Pla2g3	Reln	C1ql1
		Pgap1	Tbx4	Pik3cb
		Steap2	Man1a	Trak1
			Nrp1	Nrbp2
			Slco3a1	Gm5795
			Tcta	Nin
			Mest	Steap1
			Aadat	Fam49a
			Ramp2	Aldh1l2
			Ifitm3	Spry1
			Cdc42ep1	Timp3
			Zfp286	Akap12
			Arid5b	Pkp2
			Asb4	Jph4
			Tcf7l1	Kcnab3
			Wdr5b	Slc4a8
			Aff2	Tanc2
			Crip1	Lrp2
			Dok4	Slc31a2
			Creb3l2	Cers4
			Capn6	Boc
			Hand1	Lrrc8d
			Itga3	Tspyl5
			Pklr	Rassf2
			Ppfibp2	Ust
			Runx1t1	Lcat
			Mbd2	Psd3
			Tgfb1	N4bp3
			Mecom	Mafb
			Pecam1	Sema3a
			Mcam	Armc10
			Twist2	Ica1
			Sncaip	Gdf10
			Cd38	Alx3
			Ccdc102a	Zfp169
			H19	Klf3
			Plac1	Stk10
			Ubash3b	Nexn
			Nol4l	Vangl1
			Tmem119	Lenep
			Meis1	2900026A02Rik
			Prdm1	Map1b
			Ppp1r14a	Cdh6
			Ush1c	Phyhipl
			Dsg2	Pmaip1
			Il10rb	Prrg3
			Cpne5	Hes3
			Bmp2k	Rab6b
			Sptb	AW146154
			Ube2l6	Esyt1
			Anxa11	Elovl2
			Dact3	Gabrb3
			Foxp4	Serpine2
			Gata6	Gm6525
			Rgs10	Zfp595
			Ednra	Zfhx2os
			Slc43a3	Morc4
			Fbn2	Sobp
			Taf9b	Dtx3l
			Sparc	Ahnak
			Zc3hav1	Dock9
			Mpped2	Rb1
			Cd44	Mettl18
			Pgf	Plagl1
			Gm9776	Letm2
			Cd248	Gadd45a
			Dusp9	Bach2
			Fbxo6	Bicd1
			Tmem88	Glipr1
			Myrf	Emb
			Fgf10	Rsc1a1
			Tbx3	Frem1
			Grk4	Ppm1e
			Tgm2	Nova1
			Pcdh7	9330151L19Rik
			Cpm	Sft2d2
			Gm5176	Fras1
			Fech	Lonrf2
			Hey1	D930048N14Rik
			Jdp2	Asxl3
			Robo2	Whrn
			Gmpr	Lrrc8b
			Fkbp7	Inafm2
			Gng11	Chd3
			Car4	Coro2b
			3425401B19Rik	Id2
			Gata3	9230105E05Rik
			Shh	Slc22a23
			Scube3	Prox1
			Fendrr	Zfp94
			Xk	Ovgp1
			Abcb10	Fam184b
			Treml2	Dclk1
			Ndnf	Zfhx2
			Foxf1	Begain
			Uros	Podxl
			Gpt	Kif1a
			Des	Ifngr2
			Car2	Ppp1r3e
				Itga6
				Olig3
				Gm4432
				Omd
				4833422C13Rik

### Sheet: Genes_used_for_Figure S3E
IM	LPM	PSM	Endo
Eya1	Gata4	Msgn1	Gata4
Foxj1	Gata6	Axin2	Gata6
Gata3	Foxf1	Dll1	Foxa1
Osr1	Hand1	Hes7	Foxa2
Pax2	Hand2	Lfng	Kitl
Pax8	Kdr	Meox1	Shh
Wt1	Fzd4	Mesp1	Sox17
Lhx1	Tbx3	Mesp2	Ttr
Six2	Pecam1	Notch1
Sall1	Mef2c	Tbx6
	Actc1	Tcf15
	Tbx20
