## Supplemental Table 2 for "Mouse embryonic stem cells self-organize into trunk-like structures with neural tube and somites"

### Sheet: GSEA_term_TLSvsGastruloids
pathway	pval	padj	Enrichment Score	Normalized Enrichment Score
blood_vessel_morphogenesis(4)	0.000115808	0.00379239	0.573492	2.57681
regulation_of_vasculature_development(5)	0.000138447	0.00379239	0.704192	2.55034
angiogenesis(4)	0.000122384	0.00379239	0.596716	2.54492
vasculature_development(5)	0.000111545	0.00379239	0.547026	2.54259
blood_vessel_development(4)	0.000112057	0.00379239	0.545263	2.51672
nephron_development(4)	0.000137287	0.00379239	0.681601	2.50661
regulation_of_angiogenesis(5)	0.000140805	0.00379239	0.696116	2.46608
branching_morphogenesis_of_an_epithelial_tube(5)	0.000124116	0.00379239	0.587525	2.44867
nephron_tubule_development(6)	0.000140905	0.00379239	0.690398	2.43606
morphogenesis_of_a_branching_epithelium(5)	0.000122384	0.00379239	0.570028	2.4311
nephron_epithelium_development(5)	0.000140095	0.00379239	0.672685	2.39602
renal_tubule_development(5)	0.000140095	0.00379239	0.672142	2.39409
renal_tubule_morphogenesis(6)	0.000142106	0.00379239	0.687647	2.38356
morphogenesis_of_a_branching_structure(4)	0.000122085	0.00379239	0.556206	2.38293
heart_growth(4)	0.000148854	0.00379239	0.745366	2.37111
regulation_of_morphogenesis_of_a_branching_structure(4)	0.000149948	0.00379239	0.761134	2.3676
vascular_endothelial_growth_factor_receptor_signaling_pathway(8)	0.000155135	0.00379239	0.814826	2.35875
circulatory_system_development(5)	0.000105164	0.00379239	0.48523	2.35413
cardiovascular_system_development(5)	0.000105274	0.00379239	0.484924	2.35121
epithelial_tube_morphogenesis(5)	0.0001126	0.00379239	0.511253	2.34806
vasculogenesis(5)	0.000138447	0.00379239	0.644648	2.33469
mesonephric_tubule_morphogenesis(6)	0.000145412	0.00379239	0.690869	2.31877
nephron_epithelium_morphogenesis(5)&nephron_tubule_morphogenesis(6)	0.000145412	0.00379239	0.690869	2.31877
nephron_morphogenesis(4)	0.000145412	0.00379239	0.690869	2.31877
tube_morphogenesis(4)	0.000111932	0.00379239	0.497977	2.30279
cell_fate_commitment(5)	0.000123824	0.00379239	0.54874	2.30029
kidney_epithelium_development(5)	0.000137193	0.00379239	0.625336	2.29132
regulation_of_kidney_development(5)	0.000149432	0.00379239	0.72531	2.28495
cardiac_muscle_tissue_growth(3)	0.000149432	0.00379239	0.7245	2.2824
endothelial_cell_migration(7)	0.000145858	0.00379239	0.682639	2.27529
positive_regulation_of_angiogenesis(4)	0.000149948	0.00379239	0.73068	2.27287
regulation_of_hemopoiesis(4)	0.000128386	0.00379239	0.565594	2.26954
metanephros_development(5)	0.000142106	0.00379239	0.651787	2.25926
regulation_of_cardiac_muscle_tissue_development(6)	0.000154679	0.00379239	0.768362	2.25892
regulation_of_locomotion(3)	0.000119446	0.00379239	0.515124	2.25036
regulation_of_heart_growth(5)	0.000156201	0.00379239	0.789279	2.24375
peptidyl_tyrosine_modification(8)	0.0001294	0.00379239	0.56576	2.24206
peptidyl_tyrosine_phosphorylation(8)	0.0001294	0.00379239	0.56576	2.24206
forelimb_morphogenesis(6)	0.000156201	0.00379239	0.787182	2.23779
spinal_cord_development(4)	0.000140095	0.00379239	0.626455	2.23135
cell_surface(3)	0.000125047	0.00379239	0.539754	2.23106
protein_tyrosine_kinase_activity(7)	0.000147384	0.00379239	0.680924	2.22841
epithelial_cell_migration(6)	0.000140095	0.00379239	0.625504	2.22797
epithelium_migration(5)	0.000140095	0.00379239	0.625504	2.22797
tissue_migration(4)	0.000140095	0.00379239	0.625504	2.22797
kidney_morphogenesis(5)	0.000141563	0.00379239	0.638867	2.22772
appendage_morphogenesis(4)&limb_morphogenesis(5)	0.0001294	0.00379239	0.561766	2.22623
regulation_of_cell_migration(5)	0.000122055	0.00379239	0.520624	2.22613
regulation_of_epithelial_cell_differentiation(5)	0.000139704	0.00379239	0.621563	2.22446
molecular_transducer_activity(2)	0.000122055	0.00379239	0.519761	2.22244
regulation_of_anatomical_structure_morphogenesis(4)	0.000111099	0.00379239	0.47521	2.21532
blood_vessel_remodeling(5)	0.000152555	0.00379239	0.731053	2.21136
cell_fate_determination(5)	0.000154679	0.00379239	0.750973	2.2078
mesenchymal_cell_proliferation(5)	0.000148699	0.00379239	0.686307	2.20507
branching_involved_in_ureteric_bud_morphogenesis(6)	0.000146542	0.00379239	0.666911	2.20208
ureteric_bud_morphogenesis(6)	0.000145858	0.00379239	0.660556	2.20169
mesonephros_development(5)	0.000141563	0.00379239	0.63123	2.20109
ureteric_bud_development(5)&mesonephric_tubule_development(5)&mesonephric_epithelium_development(6)	0.000141563	0.00379239	0.63123	2.20109
regulation_of_immune_system_process(3)	0.000113276	0.00379239	0.48118	2.20039
receptor_activity(3)	0.000123824	0.00379239	0.524689	2.19947
regulation_of_cell_motility(4)	0.000121507	0.00379239	0.510925	2.19928
regulation_of_cellular_component_movement(4)	0.000118779	0.00379239	0.499753	2.19267
positive_regulation_of_kidney_development(4)	0.000154679	0.00379239	0.745383	2.19137
regulation_of_organ_morphogenesis(5)	0.000129988	0.00379239	0.5555	2.18892
urogenital_system_development(5)	0.000120656	0.00379239	0.499276	2.16217
immune_response(3)	0.000119875	0.00379239	0.496716	2.16152
signal_transducer_activity(3)	0.000124363	0.00379239	0.519815	2.16139
morphogenesis_of_an_epithelium(5)	0.000109577	0.00379239	0.458423	2.15948
cell_migration(4)	0.000107227	0.00379239	0.450119	2.15518
embryonic_heart_tube_development(5)	0.000141563	0.00379239	0.617612	2.15361
heart_development(4)	0.000110351	0.00379239	0.458856	2.15106
embryonic_appendage_morphogenesis(5)&embryonic_limb_morphogenesis(6)	0.000132979	0.00379239	0.56219	2.14791
appendage_development(4)&limb_development(5)	0.000127162	0.00379239	0.529446	2.1478
leukocyte_homeostasis(3)	0.000141623	0.00379239	0.611885	2.14523
regulation_of_organ_growth(4)	0.000145858	0.00379239	0.642706	2.14219
regulation_of_leukocyte_differentiation(5)	0.000134192	0.00379239	0.565315	2.13748
organ_growth(3)	0.000132979	0.00379239	0.558647	2.13437
myeloid_leukocyte_differentiation(7)	0.000136743	0.00379239	0.577099	2.13164
signaling_receptor_activity(4)	0.000127747	0.00379239	0.525899	2.12673
kidney_development(4)	0.000124116	0.00379239	0.50873	2.12027
positive_regulation_of_immune_system_process(3)	0.000122384	0.00379239	0.496301	2.11666
female_sex_differentiation(5)	0.000141563	0.00379239	0.604923	2.10936
cell_motility(3)&localization_of_cell(3)	0.000106621	0.00379239	0.43791	2.10733
transmembrane_signaling_receptor_activity(5)	0.000130651	0.00379239	0.538183	2.1071
external_side_of_plasma_membrane(4)	0.000137193	0.00379239	0.573876	2.10276
tissue_morphogenesis(4)	0.000107181	0.00379239	0.438651	2.10183
tube_development(4)	0.000107089	0.00379239	0.437901	2.09829
palate_development(4)	0.000141623	0.00379239	0.596473	2.0912
cardiac_muscle_tissue_development(5)	0.000128074	0.00379239	0.516	2.08265
renal_system_development(5)	0.000123381	0.00379239	0.493311	2.08171
regulation_of_immune_response(4)	0.000126727	0.00379239	0.51157	2.08142
cytokine_production(4)	0.000125	0.00379239	0.501304	2.07311
regulation_of_muscle_tissue_development(4)	0.000139024	0.00379239	0.572345	2.06032
regulation_of_striated_muscle_tissue_development(5)&regulation_of_muscle_organ_development(5)	0.000139024	0.00379239	0.572345	2.06032
embryonic_organ_morphogenesis(5)	0.000118036	0.00379239	0.464767	2.05723
regulation_of_myeloid_cell_differentiation(5)	0.000140905	0.00379239	0.581599	2.05217
transmembrane_receptor_protein_tyrosine_kinase_signaling_pathway(7)	0.000118779	0.00379239	0.46763	2.05173
extracellular_space(3)	0.000130804	0.00379239	0.52403	2.04648
central_nervous_system_neuron_differentiation(6)	0.000130804	0.00379239	0.523222	2.04332
embryonic_organ_development(4)	0.00011162	0.00379239	0.43934	2.04079
leukocyte_differentiation(6)	0.000118779	0.00379239	0.464298	2.03711
regulation_of_defense_response(5)	0.000132345	0.00379239	0.527461	2.03123
regulation_of_response_to_wounding(5)	0.000133869	0.00379239	0.533658	2.02448
regulation_of_cytokine_production(4)	0.0001294	0.00379239	0.510176	2.02178
response_to_wounding(4)	0.00012282	0.00379239	0.475534	2.01726
development_of_primary_sexual_characteristics(4)	0.000130651	0.00379239	0.51396	2.01227
hemopoiesis(5)	0.00010879	0.00379239	0.421718	1.99633
heart_morphogenesis(5)	0.000122669	0.00379239	0.468176	1.9891
epithelial_cell_differentiation(6)	0.000114103	0.00379239	0.43587	1.98044
connective_tissue_development(5)	0.000123747	0.00379239	0.470937	1.97928
cellular_response_to_growth_factor_stimulus(6)	0.000121996	0.00379239	0.458746	1.96397
response_to_growth_factor(5)	0.000121996	0.00379239	0.458746	1.96397
cell_activation(4)	0.000113404	0.00379239	0.429358	1.96002
leukocyte_activation(3)	0.000114534	0.00379239	0.431219	1.95232
reproductive_structure_development(4)	0.000115022	0.00379239	0.429371	1.93897
hematopoietic_or_lymphoid_organ_development(4)	0.000108108	0.00379239	0.406762	1.93587
stem_cell_differentiation(6)	0.000115022	0.00379239	0.427982	1.9327
reproductive_system_development(5)	0.000114653	0.00379239	0.427088	1.93126
defense_response(4)	0.000118287	0.00379239	0.439316	1.93056
morphogenesis_of_embryonic_epithelium(5)	0.000124363	0.00379239	0.46314	1.92574
extracellular_region_part(2)	0.000120438	0.00379239	0.443323	1.92214
enzyme_linked_receptor_protein_signaling_pathway(6)	0.000109842	0.00379239	0.40762	1.91806
homeostasis_of_number_of_cells(5)	0.000122384	0.00379239	0.448802	1.91408
negative_regulation_of_multicellular_organismal_process(3)	0.000110023	0.00379239	0.407019	1.91357
cell_type_specific_apoptotic_process(7)	0.000119789	0.00379239	0.438378	1.91034
embryonic_morphogenesis(4)	0.000107089	0.00379239	0.39815	1.90797
positive_regulation_of_cell_differentiation(4)	0.000111832	0.00379239	0.411887	1.9072
peptidyl_amino_acid_modification(7)	0.000113109	0.00379239	0.415653	1.90421
negative_regulation_of_cell_proliferation(4)	0.00012012	0.00379239	0.434863	1.88948
muscle_organ_development(5)	0.000119446	0.00379239	0.432345	1.88873
muscle_tissue_development(5)	0.0001155	0.00379239	0.419235	1.88558
pattern_specification_process(4)	0.000110351	0.00379239	0.394913	1.8513
lymphocyte_activation(4)	0.000115808	0.00379239	0.41133	1.84818
nucleic_acid_binding_transcription_factor_activity(2)&sequence_specific_DNA_binding_transcription_factor_activity(3)	0.000110023	0.00379239	0.392566	1.84561
regulation_of_response_to_stress(4)	0.000116252	0.00379239	0.409167	1.83114
positive_regulation_of_transcription_from_RNA_polymerase_II_promoter(7)	0.000106621	0.00379239	0.376833	1.81341
muscle_structure_development(4)	0.000110889	0.00379239	0.386385	1.80361
negative_regulation_of_transcription_from_RNA_polymerase_II_promoter(7)	0.000110205	0.00379239	0.37819	1.77523
negative_regulation_of_RNA_biosynthetic_process(6)	0.000106281	0.00379239	0.368067	1.77319
negative_regulation_of_nucleic_acid_templated_transcription(7)	0.000106281	0.00379239	0.368067	1.77319
negative_regulation_of_cellular_biosynthetic_process(5)	0.000105108	0.00379239	0.364579	1.772
negative_regulation_of_macromolecule_biosynthetic_process(5)	0.000105274	0.00379239	0.364006	1.76493
negative_regulation_of_cellular_macromolecule_biosynthetic_process(6)	0.000105686	0.00379239	0.363941	1.76062
negative_regulation_of_transcription_DNA_templated(6)	0.000106576	0.00379239	0.365921	1.76059
negative_regulation_of_RNA_metabolic_process(5)	0.000106259	0.00379239	0.361305	1.74317
negative_regulation_of_nitrogen_compound_metabolic_process(4)	0.000105274	0.00379239	0.352624	1.70974
negative_regulation_of_nucleobase_containing_compound_metabolic_process(5)	0.000105263	0.00379239	0.351544	1.70384
positive_regulation_of_mesonephros_development(5)	0.000160591	0.00387263	0.847171	2.25577
nephron_tubule_formation(7)	0.000165893	0.00394714	0.893153	2.18983
renal_vesicle_development(6)	0.000165893	0.00394714	0.861098	2.11124
negative_regulation_of_kidney_development(4)	0.000173611	0.00410343	0.922473	2.01167
cell_morphogenesis_involved_in_differentiation(5)	0.000219154	0.0051458	0.378614	1.78352
skeletal_system_development(5)	0.000223689	0.00521794	0.39009	1.80389
gland_development(4)	0.000230176	0.00530793	0.398202	1.79629
sequence_specific_DNA_binding_RNA_polymerase_II_transcription_factor_activity(4)	0.000230521	0.00530793	0.392231	1.76676
sex_differentiation(4)	0.000254323	0.00581847	0.485433	1.96925
gonad_development(4)	0.000261609	0.00594702	0.506823	1.97928
side_of_membrane(3)	0.000269906	0.00609679	0.53053	1.99552
regulation_of_cellular_response_to_growth_factor_stimulus(4)	0.000273486	0.00613881	0.544433	2.01099
cell_fate_specification(5)	0.000280191	0.00625	0.584687	2.08258
regulation_of_mesonephros_development(6)	0.000318573	0.00634097	0.83123	2.26172
epithelial_cell_differentiation_involved_in_kidney_development(5)	0.000318573	0.00634097	0.816206	2.22083
sarcomere(4)	0.00034002	0.00634097	-0.525032	-2.21798
metanephric_nephron_development(5)	0.000318573	0.00634097	0.812363	2.21038
cell_differentiation_involved_in_kidney_development(5)	0.00031027	0.00634097	0.757901	2.19397
glomerulus_development(4)	0.00031027	0.00634097	0.756955	2.19123
organ_formation(4)	0.000288684	0.00634097	0.643951	2.1827
cytokine_receptor_binding(5)	0.000309358	0.00634097	0.739159	2.17307
regulation_of_branching_involved_in_ureteric_bud_morphogenesis(5)	0.000321182	0.00634097	0.81396	2.16734
I_band(4)	0.000310849	0.00634097	-0.557725	-2.16631
positive_regulation_of_branching_involved_in_ureteric_bud_morphogenesis(4)	0.000323677	0.00634097	0.831639	2.1662
cell_differentiation_in_spinal_cord(5)	0.000297398	0.00634097	0.673477	2.16385
regulation_of_cardiac_muscle_tissue_growth(4)	0.000316606	0.00634097	0.76677	2.13009
positive_regulation_of_muscle_organ_development(4)&positive_regulation_of_striated_muscle_tissue_development(5)	0.00031027	0.00634097	0.73575	2.12984
positive_regulation_of_muscle_tissue_development(4)	0.00031027	0.00634097	0.73575	2.12984
positive_regulation_of_epithelial_cell_migration(4)	0.000318573	0.00634097	0.778767	2.11897
sprouting_angiogenesis(5)	0.00031027	0.00634097	0.728423	2.10864
development_of_primary_female_sexual_characteristics(5)	0.000288684	0.00634097	0.619776	2.10076
regulation_of_endothelial_cell_migration(5)	0.000318573	0.00634097	0.770318	2.09598
positive_regulation_of_phosphatidylinositol_3_kinase_signaling(6)	0.000323677	0.00634097	0.804581	2.09572
regulation_of_vascular_endothelial_growth_factor_receptor_signaling_pathway(5)	0.000328947	0.00634097	0.823898	2.08137
cellular_response_to_vascular_endothelial_growth_factor_stimulus(7)	0.000334616	0.00634097	0.872932	2.07697
positive_regulation_of_cardiac_muscle_tissue_development(6)	0.000328947	0.00634097	0.816015	2.06145
endocardium_development(4)	0.000334616	0.00634097	0.8663	2.06119
mesonephric_tubule_formation(7)	0.000341122	0.00634097	0.885927	2.02496
positive_regulation_of_endothelial_cell_migration(5)	0.000328947	0.00634097	0.801333	2.02436
vascular_endothelial_growth_factor_signaling_pathway(8)	0.000341122	0.00634097	0.869211	1.98676
NIK_NF_kappaB_signaling(6)	0.000341122	0.00634097	0.867815	1.98356
kidney_vasculature_development(5)&renal_system_vasculature_development(6)	0.000341122	0.00634097	0.863759	1.97429
central_nervous_system_development(5)	0.000321992	0.00634097	0.361596	1.7291
brain_development(4)	0.000330287	0.00634097	0.368091	1.72864
developmental_process_involved_in_reproduction(3)	0.000330579	0.00634097	0.366478	1.72004
striated_muscle_tissue_development(6)	0.00034961	0.00646506	0.399499	1.78487
contractile_fiber_part(3)	0.000355999	0.00652188	-0.525104	-2.29476
regulation_of_cell_adhesion(4)	0.000356337	0.00652188	0.415929	1.82489
myofibril(6)	0.000364033	0.00662875	-0.475152	-2.0985
contractile_fiber(5)	0.000371885	0.00666025	-0.486314	-2.19224
developmental_maturation(4)	0.000375	0.00666025	0.464243	1.91985
regulation_of_response_to_external_stimulus(4)	0.000375094	0.00666025	0.458075	1.89103
myeloid_cell_differentiation(6)	0.000368641	0.00666025	0.445406	1.88722
mesenchyme_development(5)	0.000371655	0.00666025	0.450383	1.88419
tube_formation(4)	0.000377644	0.00667233	0.447097	1.8332
ameboidal_type_cell_migration(5)	0.000386548	0.00679601	0.486188	1.93904
nuclear_import(8)	0.000411579	0.00713071	0.538152	1.97187
protein_import_into_nucleus(5)&protein_targeting_to_nucleus(5)&single_organism_nuclear_import(5)	0.000411579	0.00713071	0.538152	1.97187
regulation_of_sequence_specific_DNA_binding_transcription_factor_activity(4)	0.000409892	0.00713071	0.528684	1.96343
negative_regulation_of_developmental_process(3)	0.000426849	0.00735953	0.357085	1.71603
biological_adhesion(2)	0.000434358	0.00745299	0.356898	1.69194
endothelium_development(5)	0.000448296	0.00761891	0.680578	2.14403
regulation_of_myeloid_leukocyte_differentiation(6)	0.000448296	0.00761891	0.667957	2.10427
regulation_of_epithelial_cell_migration(4)	0.000457666	0.00774128	0.688687	2.0832
hindlimb_morphogenesis(6)	0.00046332	0.00779996	0.706048	2.10029
nodal_signaling_pathway(9)	0.000471476	0.00789999	-0.825299	-2.0017
positive_regulation_of_nuclear_division(5)	0.000485515	0.00809722	0.784252	2.04277
metanephric_nephron_morphogenesis(5)	0.000501924	0.00817976	0.849887	2.02214
lymph_node_development(5)	0.000497678	0.00817976	0.824392	2.02124
renal_vesicle_morphogenesis(5)	0.000501924	0.00817976	0.849086	2.02023
positive_regulation_of_heart_growth(5)	0.000497678	0.00817976	0.814813	1.99776
nephron_tubule_epithelial_cell_differentiation(6)	0.000497678	0.00817976	0.810581	1.98738
epithelial_tube_formation(5)&embryonic_epithelial_tube_formation(6)	0.000505497	0.00820054	0.457155	1.86329
positive_regulation_of_locomotion(3)	0.000522603	0.00832665	0.4972	1.94664
regulation_of_NIK_NF_kappaB_signaling(6)	0.000520833	0.00832665	0.871988	1.90158
platelet_formation(4)	0.000520833	0.00832665	0.868077	1.89305
platelet_morphogenesis(6)	0.000520833	0.00832665	0.868077	1.89305
metanephric_renal_vesicle_morphogenesis(6)	0.000531444	0.00842988	0.893741	1.84735
positive_regulation_of_signal_transduction(4)	0.000541301	0.00854825	0.355995	1.6903
mitochondrial_inner_membrane(5)	0.000544662	0.00856344	-0.437203	-2.37261
organelle_inner_membrane(4)	0.000554017	0.0086723	-0.41231	-2.24935
regulation_of_peptidyl_tyrosine_phosphorylation(8)	0.000563222	0.00873973	0.559961	1.98373
tissue_remodeling(4)	0.000563222	0.00873973	0.556462	1.97134
mitochondrial_membrane(4)	0.000581058	0.00894787	-0.390431	-2.15276
female_gonad_development(5)	0.000581649	0.00894787	0.610539	2.04916
determination_of_heart_left_right_asymmetry(5)	0.000594796	0.0090719	0.638622	2.05186
heart_looping(6)	0.000594796	0.0090719	0.638622	2.05186
mitochondrial_envelope(5)	0.000604595	0.00918212	-0.376794	-2.10017
Z_disc(4)	0.000610314	0.00922971	-0.560192	-2.13493
ribosome(4)	0.000629327	0.00943844	-0.519291	-2.03717
regulation_of_cell_activation(4)	0.000629406	0.00943844	0.442911	1.81603
positive_regulation_of_signaling(3)	0.00064288	0.00953684	0.337964	1.61873
regulation_of_cell_death(4)	0.000643984	0.00953684	0.337979	1.61616
positive_regulation_of_cell_communication(4)	0.000642536	0.00953684	0.337079	1.61518
negative_regulation_of_cell_differentiation(4)	0.00065538	0.00966549	0.360048	1.69968
metanephros_morphogenesis(6)	0.00066357	0.00974601	0.801714	1.96564
sequence_specific_DNA_binding(6)	0.000669269	0.00978944	0.365847	1.70046
mitochondrial_part(4)	0.000684932	0.00993708	-0.393228	-2.25505
protein_import(4)	0.000683714	0.00993708	0.525185	1.93989
single_organism_cell_adhesion(3)	0.000691563	0.00999266	0.387394	1.74497
muscle_cell_proliferation(4)	0.00073888	0.0105482	0.627902	2.03601
patterning_of_blood_vessels(5)	0.00073692	0.0105482	0.61628	2.01685
positive_regulation_of_peptidyl_tyrosine_phosphorylation(8)	0.00073692	0.0105482	0.614878	2.01226
lymphocyte_differentiation(5)	0.000743771	0.0105758	0.438301	1.83914
protein_localization_to_organelle(6)	0.000747105	0.010581	0.43508	1.80381
mesenchyme_morphogenesis(5)	0.000755287	0.0106183	0.676974	2.07574
immune_effector_process(3)	0.000758246	0.0106183	0.449053	1.83027
negative_regulation_of_response_to_stimulus(3)	0.00076461	0.0106183	0.358995	1.69471
head_development(4)	0.000763525	0.0106183	0.356569	1.68412
cell_adhesion(3)	0.000759301	0.0106183	0.352936	1.67364
embryonic_skeletal_system_development(6)	0.000778513	0.0107694	0.478391	1.88935
lymph_vessel_development(4)	0.000791515	0.0108234	0.732678	2.03539
protein_localization_to_nucleus(7)	0.000788851	0.0108234	0.496965	1.92747
negative_regulation_of_cell_death(4)	0.000786252	0.0108234	0.374001	1.72419
developmental_growth(3)	0.000805616	0.0109742	0.381722	1.72194
single_organismal_cell_cell_adhesion(4)	0.000815756	0.0110701	0.391578	1.74948
extracellular_region(2)	0.000820633	0.0110941	0.394732	1.75629
cartilage_morphogenesis(5)	0.00083654	0.0112665	0.821919	1.95559
neuron_fate_commitment(6)	0.000852636	0.011341	0.572176	1.98331
regulation_of_muscle_cell_differentiation(5)	0.000845428	0.011341	0.551507	1.94599
spinal_cord_association_neuron_differentiation(5)	0.000852806	0.011341	0.842523	1.92575
transmembrane_receptor_protein_serine_threonine_kinase_signaling_pathway(7)	0.000857213	0.011341	0.416436	1.774
regulation_of_apoptotic_process(6)	0.000861141	0.011341	0.338558	1.61522
neuron_development(5)	0.000861141	0.011341	0.337001	1.6078
lymphocyte_homeostasis(4)	0.000866051	0.0113483	0.594849	2.01627
cell_proliferation_involved_in_kidney_development(4)	0.000868056	0.0113483	0.859682	1.87474
embryonic_heart_tube_morphogenesis(5)	0.000875146	0.0113993	0.604429	2.01461
regulation_of_leukocyte_activation(4)	0.000896516	0.0116025	0.457363	1.84598
positive_regulation_of_cell_proliferation(4)	0.000903751	0.0116025	0.378048	1.73259
negative_regulation_of_apoptotic_process(6)	0.000901307	0.0116025	0.375588	1.72362
negative_regulation_of_programmed_cell_death(5)	0.000900698	0.0116025	0.374786	1.72341
positive_regulation_of_cellular_component_movement(4)	0.000911102	0.0116549	0.47976	1.88509
proximal_distal_pattern_formation(6)	0.000926641	0.0118114	0.684615	2.03653
embryonic_skeletal_system_morphogenesis(6)	0.000939345	0.0118976	0.501466	1.89606
positive_regulation_of_protein_modification_process(6)	0.000940071	0.0118976	0.387607	1.72193
positive_regulation_of_cell_division(4)	0.000955718	0.0120529	0.744885	2.02677
regulation_of_cardiac_muscle_cell_proliferation(5)	0.000963546	0.0120663	0.751699	2.00156
cardiac_chamber_morphogenesis(4)	0.000960351	0.0120663	0.522977	1.91626
embryonic_forelimb_morphogenesis(7)	0.000971031	0.0121175	0.764291	1.99077
positive_regulation_of_developmental_growth(4)	0.000977927	0.012161	0.529385	1.89457
cell_surface_receptor_signaling_pathway_involved_in_heart_development(5)	0.000995355	0.0123348	0.79227	1.94249
regulation_of_developmental_growth(4)	0.00100038	0.0123541	0.431866	1.7851
mesenchymal_to_epithelial_transition(7)	0.00102337	0.0125945	0.840179	1.9204
regulation_of_B_cell_activation(6)	0.00104963	0.0128733	0.656996	2.04367
positive_regulation_of_epithelial_cell_differentiation(5)	0.00106789	0.0130524	0.670183	2.02723
regulation_of_programmed_cell_death(5)	0.00107492	0.0130935	0.340441	1.62506
positive_regulation_of_organ_growth(4)	0.001115	0.0135356	0.736315	2.00346
positive_regulation_of_hemopoiesis(4)	0.00115473	0.0138297	0.584213	1.98021
dorsal_spinal_cord_development(4)	0.00115132	0.0138297	0.771413	1.94878
embryo_development_ending_in_birth_or_egg_hatching(5)	0.00115244	0.0138297	0.317958	1.55127
chordate_embryonic_development(6)	0.00115316	0.0138297	0.31763	1.54861
regulation_of_protein_localization_to_nucleus(6)	0.00117233	0.0139935	0.596071	1.96817
regulation_of_cardiac_muscle_cell_differentiation(7)	0.00119393	0.0141566	0.836354	1.91165
positive_regulation_of_cell_migration(5)	0.00119032	0.0141566	0.485334	1.86441
endothelial_cell_differentiation(6)	0.00120846	0.0142814	0.667312	2.04611
regulatory_region_nucleic_acid_binding(5)&regulatory_region_DNA_binding(6)&transcription_regulatory_region_DNA_binding(7)	0.0012442	0.0146553	0.368223	1.68692
positive_regulation_of_cell_motility(4)	0.00131857	0.0154801	0.477894	1.84864
regulation_of_striated_muscle_cell_differentiation(6)	0.00133829	0.0156084	0.616622	1.98118
regulation_of_protein_import_into_nucleus(6)	0.00133829	0.0156084	0.615373	1.97716
positive_regulation_of_protein_phosphorylation(7)	0.00134261	0.0156084	0.403302	1.72447
transmembrane_receptor_protein_kinase_activity(6)	0.001373	0.0158583	0.659066	1.9936
innate_immune_response(4)	0.00137193	0.0158583	0.51545	1.88868
regulation_of_BMP_signaling_pathway(6)	0.00140905	0.01617	0.542558	1.91441
cartilage_development(5)	0.00140521	0.01617	0.444123	1.79603
transmembrane_receptor_protein_tyrosine_kinase_activity(7)	0.00142473	0.0162455	0.722969	2.00842
positive_regulation_of_myeloid_cell_differentiation(5)	0.00142473	0.0162455	0.721108	2.00325
formation_of_primary_germ_layer(4)	0.0015162	0.0172334	0.517264	1.88348
regulation_of_mesenchymal_cell_apoptotic_process(7)&mesenchymal_cell_apoptotic_process(8)	0.00153505	0.0173564	0.832534	1.90292
leukocyte_migration(3)	0.00153674	0.0173564	0.519231	1.85823
regulation_of_lymphocyte_activation(5)	0.00154222	0.0173633	0.449369	1.79787
endocardial_cushion_morphogenesis(6)	0.00160591	0.0179671	0.73568	1.9589
regulation_of_erythrocyte_differentiation(4)	0.00160591	0.0179671	0.731925	1.9489
regulation_of_protein_targeting(6)	0.00161196	0.0179784	0.586095	1.93523
inositol_lipid_mediated_signaling(6)&phosphatidylinositol_mediated_signaling(7)	0.00166163	0.0184746	0.638163	1.95674
positive_regulation_of_immune_response(4)	0.00170918	0.0189443	0.478065	1.85416
aminoglycan_metabolic_process(5)&glycosaminoglycan_metabolic_process(6)	0.00171821	0.0189615	0.693491	1.97145
regulation_of_intracellular_signal_transduction(5)	0.00172136	0.0189615	0.330557	1.57751
taxis(3)&chemotaxis(4)	0.00173418	0.0190439	0.415719	1.74876
neuron_fate_specification(6)	0.00174133	0.0190639	0.70683	1.96358
midbrain_development(4)	0.00175215	0.0191236	0.713696	1.94191
regulation_of_transmembrane_receptor_protein_serine_threonine_kinase_signaling_pathway(5)	0.00182911	0.0199027	0.472546	1.85012
stem_cell_proliferation(4)	0.00183751	0.0199334	0.477714	1.85814
positive_regulation_of_phosphorus_metabolic_process(5)&positive_regulation_of_phosphate_metabolic_process(6)	0.00184417	0.019945	0.369115	1.66264
B_cell_activation(5)	0.00185283	0.0199781	0.475337	1.8305
regulation_of_hematopoietic_progenitor_cell_differentiation(5)	0.00191144	0.0205479	0.712472	1.93858
immune_response_activating_signal_transduction(4)	0.00197266	0.0211425	0.529537	1.86847
regulation_of_cell_development(5)	0.00198369	0.021197	0.344766	1.61834
positive_regulation_of_cell_cycle_process(4)	0.00204201	0.0216902	0.576093	1.92017
regulation_of_growth(3)	0.00203788	0.0216902	0.387947	1.6882
immune_response_activating_cell_surface_receptor_signaling_pathway(5)	0.00209927	0.0222323	0.622117	1.93518
positive_regulation_of_cellular_component_organization(3)	0.00214012	0.0225979	0.357648	1.64148
phosphatidylinositol_3_kinase_signaling(8)	0.00216551	0.0227314	0.665871	1.95761
cardiac_muscle_cell_proliferation(4)	0.00216551	0.0227314	0.665777	1.95733
lung_alveolus_development(4)	0.00221664	0.0232	0.585147	1.89738
positive_regulation_of_striated_muscle_cell_differentiation(6)	0.00230263	0.0240295	0.753501	1.90353
artery_development(5)	0.00230947	0.0240306	0.55861	1.89343
positive_regulation_of_protein_localization_to_nucleus(4)	0.0023166	0.0240347	0.644763	1.91799
embryonic_hemopoiesis(5)	0.00232702	0.0240724	0.683972	1.97996
cardiac_ventricle_morphogenesis(5)	0.00233372	0.0240724	0.5704	1.90119
adherens_junction_assembly(6)	0.00234302	0.0240986	0.684193	1.94501
receptor_binding(4)	0.00239751	0.0245882	0.384363	1.6726
lymphangiogenesis(4)	0.00242758	0.0246137	0.733745	1.91121
monocarboxylic_acid_transport(6)	0.00241604	0.0246137	-0.746865	-1.90768
regulation_of_nucleocytoplasmic_transport(7)	0.00240759	0.0246137	0.533841	1.87161
response_to_lipid(5)	0.00242718	0.0246137	0.434991	1.7591
endocardial_cushion_development(5)	0.00247486	0.0248112	0.661941	1.94605
ventral_spinal_cord_development(4)	0.00247104	0.0248112	0.641758	1.90904
regulation_of_endothelial_cell_proliferation(6)	0.00246711	0.0248112	0.745003	1.88206
hematopoietic_progenitor_cell_differentiation(6)	0.00247299	0.0248112	0.458964	1.80338
RNA_polymerase_II_core_promoter_proximal_region_sequence_specific_DNA_binding_transcription_factor_activity(5)	0.00251762	0.0251692	0.420619	1.72463
cellular_response_to_biotic_stimulus(4)	0.00253052	0.0252274	0.592793	1.88575
homotypic_cell_cell_adhesion(5)	0.00256191	0.0254693	0.394683	1.6897
coronary_vasculature_development(5)	0.00262954	0.026069	0.65902	1.93747
blood_vessel_endothelial_cell_migration(8)	0.00269115	0.0266059	0.691163	1.92006
positive_regulation_of_muscle_cell_differentiation(5)	0.00270787	0.0266236	0.7052	1.9188
growth(2)	0.00270651	0.0266236	0.329423	1.56512
negative_regulation_of_DNA_binding(6)	0.00272898	0.0266842	0.820604	1.87565
retina_vasculature_morphogenesis_in_camera_type_eye(4)	0.00272898	0.0266842	0.81475	1.86227
growth_factor_receptor_binding(5)	0.00275125	0.0268285	0.728897	1.89858
alpha_beta_T_cell_activation(6)	0.00276283	0.026868	0.553201	1.85671
immune_response_regulating_signaling_pathway(5)	0.00281611	0.0273117	0.517526	1.8334
protein_targeting(5)	0.00285455	0.0276094	0.451142	1.78173
positive_regulation_of_cytokine_production(4)	0.00286924	0.0276766	0.491406	1.82499
cell_differentiation_involved_in_metanephros_development(6)	0.00289954	0.0277439	0.812518	1.85717
regulation_of_epithelial_cell_differentiation_involved_in_kidney_development(6)	0.00289954	0.0277439	0.811869	1.85569
cardioblast_differentiation(6)	0.00289954	0.0277439	0.805854	1.84194
immune_response_regulating_cell_surface_receptor_signaling_pathway(6)	0.00298864	0.02852	0.603758	1.90202
cardiocyte_differentiation(5)	0.00299768	0.02853	0.490915	1.82976
retina_vasculature_development_in_camera_type_eye(5)	0.00302644	0.028727	0.703341	1.91374
negative_regulation_of_cell_activation(4)	0.00305366	0.0289085	0.548971	1.84252
mesenchymal_cell_differentiation(6)	0.00311972	0.0294558	0.451632	1.77963
positive_regulation_of_cardiac_muscle_tissue_growth(4)&positive_regulation_of_cardiac_muscle_cell_proliferation(4)	0.00317885	0.0299349	0.787913	1.87468
lung_development(4)	0.00323343	0.030289	0.410243	1.70579
respiratory_tube_development(4)	0.00323343	0.030289	0.410243	1.70579
muscle_tissue_morphogenesis(5)	0.00324245	0.030294	0.569947	1.86522
positive_regulation_of_biomineral_tissue_development(4)	0.00329861	0.0306582	0.824078	1.7971
positive_regulation_of_bone_mineralization(5)	0.00329861	0.0306582	0.824078	1.7971
wound_healing(5)	0.00330863	0.0306714	0.459781	1.77059
muscle_organ_morphogenesis(5)	0.00331986	0.0306958	0.54816	1.85801
activation_of_immune_response(3)	0.0034756	0.0320528	0.500372	1.80123
positive_regulation_of_mesenchymal_cell_proliferation(6)	0.00350877	0.0322753	0.622249	1.88223
sensory_organ_development(4)	0.00351833	0.03228	0.349807	1.59769
cardiac_muscle_tissue_morphogenesis(6)	0.00356877	0.0326589	0.583296	1.8741
regulation_of_adherens_junction_organization(4)&regulation_of_focal_adhesion_assembly(5)&regulation_of_cell_substrate_junction_assembly(5)	0.00358178	0.0326941	0.797496	1.82284
single_fertilization(5)	0.00370656	0.0337467	0.626377	1.86329
regulation_of_phosphatidylinositol_3_kinase_signaling(6)	0.00374883	0.0340447	0.671293	1.90834
phosphotransferase_activity_alcohol_group_as_acceptor(5)	0.00377938	0.034235	0.369601	1.63326
regulation_of_binding(4)	0.00383547	0.0346552	0.455917	1.7514
regulation_of_tumor_necrosis_factor_production(6)	0.00395757	0.0353115	0.683108	1.89768
regulation_of_tumor_necrosis_factor_superfamily_cytokine_production(5)	0.00395757	0.0353115	0.683108	1.89768
tumor_necrosis_factor_production(6)	0.00395757	0.0353115	0.683108	1.89768
tumor_necrosis_factor_superfamily_cytokine_production(5)	0.00395757	0.0353115	0.683108	1.89768
regulation_of_intracellular_protein_transport(6)	0.00394533	0.0353115	0.514795	1.81645
protein_kinase_activity(6)	0.00396778	0.0353142	0.383264	1.66199
RNA_polymerase_II_transcription_regulatory_region_sequence_specific_DNA_binding_transcription_factor_activity_involved_in_positive_regulation_of_transcription(5)	0.004	0.0355124	0.407785	1.68637
negative_regulation_of_response_to_wounding(4)	0.00401544	0.0355611	0.624475	1.85763
ovulation_cycle_process(3)	0.00404858	0.0357547	0.600241	1.86713
BMP_signaling_pathway(8)	0.00405734	0.0357547	0.479985	1.79997
myeloid_cell_homeostasis(3)	0.00407573	0.0358283	0.450308	1.74651
regulation_of_postsynaptic_membrane_potential(4)	0.00414145	0.0362275	0.692402	1.88397
stem_cell_development(5)	0.00413418	0.0362275	0.36842	1.62436
lymph_vessel_morphogenesis(4)	0.00417537	0.0362331	0.704189	1.87505
single_organism_membrane_fusion(4)	0.00417537	0.0362331	0.701919	1.869
endothelial_cell_proliferation(5)	0.00417537	0.0362331	0.70187	1.86888
regulation_of_cell_junction_assembly(4)	0.0041827	0.0362331	0.773147	1.83955
positive_regulation_of_molecular_function(4)	0.00419565	0.0362573	0.332514	1.55923
protein_autophosphorylation(8)	0.00421696	0.0362658	0.540175	1.813
gland_morphogenesis(4)	0.0042072	0.0362658	0.448309	1.73876
positive_regulation_of_catalytic_activity(4)	0.00423632	0.0363448	0.350703	1.59047
regulation_of_hydrolase_activity(5)	0.00430081	0.0368096	0.392693	1.66387
respiratory_system_development(5)	0.00431247	0.0368211	0.394657	1.66857
mesoderm_formation(5)	0.00438845	0.0373804	0.522597	1.82229
activin_receptor_signaling_pathway(8)	0.00452944	0.0383872	-0.679836	-1.89413
positive_regulation_of_defense_response(4)	0.00453001	0.0383872	0.520347	1.81444
positive_regulation_of_protein_metabolic_process(5)	0.00453891	0.0383872	0.331974	1.55129
cardiac_chamber_development(4)	0.00458839	0.0387139	0.474267	1.78389
neuron_projection_development(5)	0.00463474	0.0390127	0.33168	1.55487
regulation_of_mesenchymal_cell_proliferation(6)	0.00464837	0.0390354	0.595868	1.85353
adaptive_immune_response(4)	0.00467356	0.0391548	0.514483	1.80374
focal_adhesion_assembly(6)&cell_substrate_adherens_junction_assembly(7)	0.00481773	0.0402681	0.695498	1.85191
regulation_of_transcription_involved_in_cell_fate_commitment(8)	0.00486111	0.0405358	0.811467	1.7696
membrane_fusion(5)	0.00493788	0.0410799	0.68409	1.86136
negative_regulation_of_cytokine_production(4)	0.00496432	0.0412038	0.649971	1.88153
regulation_of_establishment_or_maintenance_of_cell_polarity(4)	0.00513729	0.0425406	0.825674	1.70666
envelope(3)	0.0053313	0.0440449	-0.247883	-1.43778
adherens_junction_organization(6)	0.00540541	0.044554	0.615084	1.8297
in_utero_embryonic_development(7)	0.00542215	0.0445891	0.328177	1.53421
spinal_cord_motor_neuron_differentiation(5)	0.00546704	0.044752	0.654173	1.85968
cell_maturation(5)	0.00546523	0.044752	0.475331	1.76529
ear_morphogenesis(5)	0.00550188	0.0449341	0.468359	1.77088
ovulation_cycle(3)	0.00552899	0.0450524	0.582858	1.83618
positive_regulation_of_protein_import_into_nucleus(5)	0.00562324	0.0457161	0.652992	1.85632
heart_trabecula_morphogenesis(5)	0.00585721	0.0474396	0.665103	1.84766
ventricular_cardiac_muscle_tissue_morphogenesis(6)	0.00586873	0.0474396	0.613846	1.82602
tissue_homeostasis(5)	0.00587512	0.0474396	0.471721	1.75189
mesoderm_morphogenesis(5)	0.00591383	0.0476444	0.500962	1.77472
T_cell_homeostasis(5)	0.00594966	0.0478251	0.60444	1.82836
