## Supplemental Table 3 for "Mouse embryonic stem cells self-organize into trunk-like structures with neural tube and somites"

### Sheet: Buffers
Solution for WISH	Composition
DEPC-PBS	8 g NaCL
	0.2 g KCl
	1.44 g Na2HPO4
	0.24 g KH2PO4
	Add H2O to 1 l
	If necessary, adjust pH to 7.4 with HCl/naOH; filter; DEPC treatment (1:5000); autoclave
PBST	DEPC-PBS + 0.1 % Tween-20
4 % PFA/PBS	Dissolve 20 g Paraformaldehyde (PFA) in 500 ml DEPC-PBS at 60 °C (in water bath) (max. 1 h); cool on ice; filter; aliquot
20x DEPC-SSC pH 5.0	88.23 g Na3-Citrat Dehydrate
	175.32 g NaCl
	add Millipore- H2O to 1 l
	adjust pH 5.0 with Citric-Acid (6 g per l)
	DEPC treatment; autoclaving
10 % SDS	MolecularBioProducts
Sol1	500 ml formamide
	250 ml 20x DEPC-SSC pH 5.0
	100 ml 10 % SDS
	add DEPC- H2O to 1 l; filter; aliquot 200 ml; store at -20 °C
Sol3T	500 ml formamide
	100 ml 20x DEPC-SSC pH5.0
	1 ml Tween-20
	add DEPC- H2O to 1 l; filter; aliquot 200 ml; store at -20 °C
Yeast RNA	50 µg/µl yeast RNA in DEPC- H2O
Heparin	50 µg/µl heparin in DEPC- H2O
Lamb serum	Lamb serum heat inactivated for 30 min at 56 °C
1 M Tris-HCl pH 9.5	121.15 g Tris-base
	add Millipore- H2O to 1 l
	use 37 % HCl to adjust pH 9.5 (approx.. 6 ml)
	autoclave
5 M NaCl	292.2 g NaCl
	add H2O to 1 l
1 M MgCl2	203.3 g MgCl2 x 6 H2O
	add H2O to 1 l
	autoclave
NTMT	1 ml 1 M Tris-HCl pH 9.5
	0.2 ml 5 M NaCl
	0.5 ml 1 M MgCl2
	500 µl Tween-20
	Add Millipore- H2O to 500 ml; filter
	Always freshly prepared
Staining solution	BM Purple AP Substrate precipitating (Roche)

### Sheet: Media
Cell culture medium	Composition and supplier
ES cell medium	400 ml Knockout Dulbecco’s Modified Eagle’s Medium (DMEM) (4500 mg/ml glucose, w/o sodium pyruvate) (Gibco)
(15 % FCS, 1000 U/ml LIF)	75 ml ES cell tested FCS
	5 ml 100x L-glutamine (200 nM)
	5 ml 100x penicillin (5000 U/ml)/ streptomycin (5000 µg/ml)
	5 ml 100x non-essential amino acids
	1 ml 500x β-mercaptoethanol
	5 ml 100x nucleosides
	[add 4 µl Murine Leukemia Inhibitory Factor (LIF) (107 U/ml) fresh to each 40 ml aliquot]
ES medium (20 % FCS)	ES medium + 5 % FCS
Feeder cell/ primary embryonic fibroblast (EMFI) medium (10 % FCS)	500 ml regular Dulbecco’s Modified Eagle’s Medium (DMEM) (4500 mg/ml glucose, w/o sodium pyruvate) (Gibco)
	55 ml regular FCS
	5.5 ml 100x L-glutamine (200 mM)
	5.5 ml 100x penicillin (5000 U/ml)/ streptomycin (5000 µg/ml)
Freezing Medium	15 ml Knockout DMEM (4500 mg/ml glucose, with sodium pyruvate)
	5 ml FCS
	5 ml DMSO
N2B27	NDiff 227 (Takara, Y40002)
PBS without MgCl2/CaCl2	Dulbecco’s Phosphate Buffered Saline without MgCl2 and CaCl2 (Gibco, 14190250)
PBS with MgCl2/CaCl2	Dulbecco’s Phosphate Buffered Saline with MgCl2 and CaCl2 (Sigma, D8662)
Trypsin	Trypsin-EDTA (0.05 %), phenol red (Gibco, 25300054)
TrypLE	TrypLE™ Express Enzyme (1X), no phenol red (Gibco, 12604013)

### Sheet: Kit
Kit_name	Vendor	Cat. Number	Application
RNeasy® Plus Micro Kit	Qiagen	74034	RNA extraction from TLS, mESCs, E8.5, E9.5 and sorted Tbx6+ cells
Qubit™ RNA HS Assay Kit	ThermoFisher	Q32855	Quantification of RNAs extracted from samples for NanoString and RNAseq
Agilent RNA 6000 Pico	Agilent	5067-1513	Verify RNA quality and RINe of RNA extracted for Bulk RNAseq
KAPA Stranded RNA-Seq Library Preparation Kit	KAPA Biosystems	KR0934 – v2.16	To prepare RNA libraries for BulkRNAseq experiment
NEXTFLEX® Unique Dual Index Barcodes	PerkinElmer	NOVA-514150	Dual indexes used for adapter ligation for Bulk RNAseq library prep
High Sensitivity D5000 ScreenTape	Agilent	5067-5592	To verify quality of Bulk RNAseq libraries
HiSeq 4000 Reagents - SBS Kit (150-cycle)	Illumina	FC-410-1002	To sequence the Bulk RNAseq libraries
Chromium Single Cell 3ʹ GEM, Library & Gel Bead Kit v3	10X Genomics	PN-1000075	To prepare single cell RNAseq libraries
Chromium Single Cell B Chip Kit	10X Genomics	PN-1000074	To prepare single cell RNAseq libraries
nCounter® Elements™ XT Reagents	NanoString	MAN-10040-05	For NanoString analysis of developmental genes in TLS

### Sheet: Antibodies
Primary antibodies	Dilution	Supplier	Product ID	Species
mCherry	1:400	Abcam	ab167453	rabbit
GFP	1:400	Abcam	ab13970	chicken
T	1:400	Cell Signaling	D2Z3J	rabbit
Cdx2	1:250	Biogenex	MU392A-5UC	mouse
Dppa3	1:70	R&D System	AF2566	goat
Sox17	1:250	Abcam	ab84990	goat
Foxa2	1:125	Santa Cruz	sc-6554	goat
Secondary antibodies	Dilution	Supplier	Product ID	Conjugation
donkey anti-chicken	1:400	Jackson ImmunoResearch	703-545-155	Alexa Fluor 488
donkey anti-rabbit	1:250	Invitrogen	A10042	Alexa Fluor 568
donkey anti-goat	1:250	Invitrogen	A21447	Alexa Fluor 647
donkey anti-mouse	1:250	Jackson ImmunoResearch	715-605-150	Alexa Fluor 647
DAPI	1:5000	Roche Diagnostics	10236276001
