## Supplemental Table 4 for "Mouse embryonic stem cells self-organize into trunk-like structures with neural tube and somites"

### Sheet: qRT-PCR primers
Target	Forward	Reverse
Tbp	CTACCGTGAATCTTGGCTGTAAAC	AATCAACGCAGTTGTCCGTGGC
Sox2	AGCGCATGGACAGCTACG	CATCGGTTGCATCTGTGC
T	AACTGGTCTAGCCTCGGAGT	CTCACAGACCAGAGACTGGG
Nkx1.2	AACCACACAAGCCACTGA	CCATCCTGGGAACCCTTATT
Sox1	GGCCGAGTGGAAGGTCATGT	TCCGGGTGTTCCTTCATGTG
Tbx6	GGCCAGTGACTGATACTCGG	CCTGAGCTTGGAGAACCAGG
Uncx	GGGGATCCAGACAAGGAGAG	GCATAAACACGTCCGGGTAG
Meox1	GGAGGATTGCATGGTACTTGGG	CTTTGCTGCTGCCTTCTGGCTT
Tcf15	AGCTACATCGCCCACCTG	CGCTGGTTGCTGAGACAG
Ripply2	TATTCTGGCCCAAGTCCAAG	GCCAGCCCTCTATTTCATC
Cdx2	CATCAGGAGGAAAAGTGAGCTGG	TTTTCCTCTCCTTGGCTCTGCG

### Sheet: mESC line generation
BAC recombineering	Sequence
Tbx6-rec-Venus_3	cccagacggtagccagtccccagggaggggtacaactctcgtggatggtaTTCCCAGTCACGACGTTGTA
Tbx6 homology 5 H2B	CTTAGACCCCGGATTCTAGCAACGGGACACAAGGCCAGAAGAAACTACAACATGCCAGAGCCAGCGAAGTC
Tbx6_F	TTGGAAGGGGCTGTGCTGTG
Tbx6_geno_R	GGGAAGAATGAGGATCCAGGGG
Tbx6_F	TTGGAAGGGGCTGTGCTGTG
Venus_R	CTTGTACAGCTCGTCCATGC
Sox2_BAC_rec_F	ACAGTCCCGGCCGGGCCGAGGGTTGGCGGCCGCCGGCGGGCCGCGCCCGCCCAGCGCCCGCATGCCAGAGCCAGCGAAGTC
Sox2_BAC_rec_R	GAAGCTTGCTGCGGGCCCGGCGGCTTCAGCTCCGTCTCCATCATGTTATAATTATGTACCTGACTGATGAAGTTCC
Sox2_BAC_geno_F	ATTCTCCGCCAGATCTCCGC
Sox2_BAC_geno_R	TCATGTAGGTCTGCGAGCTG
T_BAC_rec_F	TGTTGGGTAGGGAGTCAAGACTCCTGGAAGGTGGAGAGGGTGGCGGGAGGATGCCAGAGCCAGCGAAGTC
T_BAC_rec_R	TCCACTCGGTACTGCAGGCTCTTCCCTGCGCTCTCTGTGCCCGGCGAGCTATTATGTACCTGACTGATGAAGTTCC
T_BAC_geno_F	CTTACTCTTGTCGCGCCTTG
T_BAC_geno_R	TCGCAGTTCGCGTTCGGTGG
Tbx6 KO guides	Sequence
Tbx6_g1_top	caccGGTAGCGGTAACCCTCTGTC
Tbx6_g1_bot	aaacGACAGAGGGTTACCGCTACC
Tbx6_g2_top	caccGTGAGCGGTTGGATTGGCTC
Tbx6_g2_bot	aaacGAGCCAATCCAACCGCTCAC
Tbx6_g3_top	caccGTGTTGGTGAGCTTAACACGA
Tbx6_g3_bot	aaacTCGTGTTAAGCTCACCAACAC
Tbx6_g4_top	caccGTGGACCCCCATGGCCACGTG
Tbx6_g4_bot	aaacCACGTGGCCATGGGGGTCCAC
Tbx6-KO genotyping	Sequence
Tbx6_F	TTGGAAGGGGCTGTGCTGTG
Tbx6_I4_R	CACACACGCAGGTCAAAGCC

### Sheet: WISH probes
Target	Probe Sequence
Meox1	AACAGAGCCTGGGGCCCTCTTTTCTGGGTCTCTTGGCTACTACCCACACCTAGCATCCCCCTCTTACATCAGG
	GTCTCCTCTGGGTCTGGCCCCATCTGGCCTATGCAGAATCCATTCCTTGGTACCAGCTGGTGACTTGTAAAAG
	CAAACCTCTCTCCAGATGTTCACACCGTTGAGTTGAAGGTTAGGAAGTGGCTCCTGTGTCTAAGGACGGAGA
	GGATAGCACAAGAGCTGATGGATGAGGACTGAGATACGTGGACCTTGGAAGTAGAACGTTCTCAGGCTGCA
	GCGTCTTGTGTTCTCCAAGGACTCTGACTGCAGATAAGGACAGGAAAACAACCCATCTTCCTCCATGGGATG
	CATTTGGACCTATCCTGCGTGTTCCGGAAAAAGCTTTGTGGGAAGACCTCCCAGGTTCACACACATGCGCAC
	GTCAGATCTCAGACCCAACTTCTGAGGATGCTCCTGTGAGGACTGGTGGGAAAACAGCCTCAGGCAACAGT
	CTCCTTGGAAGAGACCCCTGTGTGCTCAGTATTAGATGGTGGATCTCCAGATCTGCTGATGTTCAGAAGGAG
	GGTACAAGT
Mesp2	CGAGCGCGAGAAGCTGCGCATGCGCACACTCGCCCGCGCGCTGCAAGAACTGCGCCGCTTCCTGCCGCCGT
	CGGTGGCACCTGCAGGCCAGAGCCTGACCAAGATCGAGACGCTGCGCCTGGCCATCCGCTACATCGGCCAC
	CTGTCAGCCCTGCTGGGCCTCAGCGAGGACAGTCTGCGGCGCAGGCGCCGACGGAGTGCGGACGCGGCGT
	TCTCTCACCGATGCCCTCAATGCCCCGACGGTGGCAGCCCCTCACAGGCTCAGATGCTTGGTCCTAGCCTGGG
	ATCAGCCATGAGTAGTGGGGTGTCCTGGGGGTGCCCGCCTGCTTGTCCTGGACCTCTGATCTCACCTGAAAA
	CCTTGGGAACAGGATCTCCAACGTGGATCCCTGGGTGACACCTCCTTATTGTCCCCAAATACAGTCACCCTCA
	CACCAGTCCCTAGAAAGAGCCGCTGACTCCTCTCCCTGGGCACCACCTCAAGCATGTCCTGCCATGCAGATGT
	CCCCAGAGCCTAGGAACAAGACTGGACACTGGACACAATCCACTGAACCTGCAGAGCTGACTAAAGTGTATC
	AGAGTCTTTCTGTGTCTCCAGAACCCTGCCTGTCCCTGGGAAGCCCACTTCTCCTGCCCCGCCCATCATGCCAG
	AGACTACAGCCTCAGCCTCAGCCTCAGCCTCAGTGGGGCTGCTGGGGCCACGATGCAGAGGTGCTCTCCACC
	TCTGAG
Tcf15	ACGGCGGGGGCGGCGGCTCGGGGACGAGGCGAGTAGAGGCCCGCGGCCGGG
	CGCCCATGGCGTTCGCGCTGCTGCGCCCGGTCGGCGCGCACGTGCTGTACCCGGACGTGA
	GGCTGCTGAGCGAGGACGAGGAGAACCGCAGCGAGAGCGACGCGTCGGACCAGTCGTTCG
	GCTGCTGCGAAGGGCTGGAGGCGGCACGGCGTGGCCCGGGTCCCGGGAGCGGGCGGCGGG
	CGAGCAACGGCGCGGGCCCCGTGGTGGTGGTGCGGCAGCGACAGGCGGCCAACGCGCGCG
	AGCGAGACCGCACGCAGAGCGTGAACACGGCCTTCACCGCCCTGCGCACGCTCATCCCCA
	CCGAGCCCGTGGACCGAAAGCTGTCTAAGATCGAGACGCTGCGTCTGGCGTCCAGCTACA
	TCGCCCACCTGGCCAACGTGCTGCTGCTGGGCGACGCGGCCGACGACGGGCAGCCGTGTT
	TCCGCGCGGCGGGCGGTGGCAAGAGCGCGGTCCCCGCCGCCGACGGCCGTCAGCCGCGCT
	CCATCTGCACCTTCTGTCTCAGCAACCAGCGCAAGGGG
	GGCAGCCGTCGTGACCTGGGGGGCA
	GCTGCTTGAAAGTGAGGGGTGTAGCCCCGCTCCGAGGGCCTCGGCGATGAACCTGGATCC
	CTGGTTTTCTCCAAGAAGGACTCCAGAGAAAGAGGCCATGAGCCAGCCCCTAGCTGGACA
	GAGGAGAAGATTCCAGAAGCCCAAACCACTCCTGCGTTGTGTAAGGACCGGAGGACAATG
	GCCTGGGCACAGGGCTCACCCTG
Fgf8	As described in Aulehla et al., Developmental Cell 2013
Uncx4.1	As described in Aulehla et al., Developmental Cell 2013
