## Supplemental Table 5 for "Mouse embryonic stem cells self-organize into trunk-like structures with neural tube and somites"

### Sheet: Replicate1_geneset1
Sample	Target	Ct	avgCt	ΔCt	Fold Change	ratio	Log10FC(ratio)
WT-Tbx6Ve+	Tbp	27.747	27.5111					Housekeeping
WT-Tbx6Ve+	Tbp	27.473	27.5111
WT-Tbx6Ve+	Tbp	27.313	27.5111
KO-Tbx6Ve+	Tbp	25.826	25.8599
KO-Tbx6Ve+	Tbp	25.833	25.8599
KO-Tbx6Ve+	Tbp	25.921	25.8599
WT-Tbx6Ve+	Tbx6	27.58	27.7115	0.200379	0.870322	1	0
WT-Tbx6Ve+	Tbx6	27.888	27.7115
WT-Tbx6Ve+	Tbx6	27.666	27.7115
KO-Tbx6Ve+	Tbx6	Undetermined	40	14.1401	5.53875e-05	6.36402e-05	-4.19627
KO-Tbx6Ve+	Tbx6	Undetermined	40
KO-Tbx6Ve+	Tbx6	Undetermined	40
WT-Tbx6Ve+	Sox2	30.643	30.7028	3.19162	0.109453	1	0
WT-Tbx6Ve+	Sox2	30.789	30.7028
WT-Tbx6Ve+	Sox2	30.676	30.7028
KO-Tbx6Ve+	Sox2	26.307	26.3372	0.477301	0.71832	6.56283	0.817091
KO-Tbx6Ve+	Sox2	26.395	26.3372
KO-Tbx6Ve+	Sox2	26.309	26.3372
WT-Tbx6Ve+	Meox1	23.488	23.5184	-3.99271	15.9194	1	0
WT-Tbx6Ve+	Meox1	23.536	23.5184
WT-Tbx6Ve+	Meox1	23.532	23.5184
KO-Tbx6Ve+	Meox1	25.751	25.7355	-0.124429	1.09008	0.0684749	-1.16447
KO-Tbx6Ve+	Meox1	25.684	25.7355
KO-Tbx6Ve+	Meox1	25.771	25.7355
WT-Tbx6Ve+	Tcf15	33.497	31.8232	4.31205	0.0503436	1	0
WT-Tbx6Ve+	Tcf15	31.108	31.8232
WT-Tbx6Ve+	Tcf15	30.864	31.8232
KO-Tbx6Ve+	Tcf15	34.74	34.2839	8.42397	0.0029116	0.0578346	-1.23781
KO-Tbx6Ve+	Tcf15	33.534	34.2839
KO-Tbx6Ve+	Tcf15	34.577	34.2839

### Sheet: Replicate1_geneset2
Sample	Target	Ct	avgCt	ΔCt	Fold Change	ratio	Log10FC(ratio)
WT-Tbx6Ve+	Tbp	28.641	28.5996					Housekeeping
WT-Tbx6Ve+	Tbp	28.737	28.5996
WT-Tbx6Ve+	Tbp	28.421	28.5996
KO-Tbx6Ve+	Tbp	28.56	28.5378
KO-Tbx6Ve+	Tbp	28.334	28.5378
KO-Tbx6Ve+	Tbp	28.72	28.5378
WT-Tbx6Ve+	Uncx	30.423	30.4342	1.8346	0.28037	1	0
WT-Tbx6Ve+	Uncx	30.475	30.4342
WT-Tbx6Ve+	Uncx	30.405	30.4342
KO-Tbx6Ve+	Uncx	30.931	32.0391	3.5013	0.0883084	0.314971	-0.50173
KO-Tbx6Ve+	Uncx	31.915	32.0391
KO-Tbx6Ve+	Uncx	33.272	32.0391
WT-Tbx6Ve+	Ripply2	39.408	38.6199	10.0203	0.00096291	1	0
WT-Tbx6Ve+	Ripply2	38.309	38.6199
WT-Tbx6Ve+	Ripply2	38.143	38.6199
KO-Tbx6Ve+	Ripply2	42.742	42.7415	14.2037	5.29963e-05	0.0550377	-1.25934
KO-Tbx6Ve+	Ripply2	Undetermined	42.7415
KO-Tbx6Ve+	Ripply2	Undetermined	42.7415
WT-Tbx6Ve+	Nkx1.2	33.228	33.204	4.60447	0.0411071	1	0
WT-Tbx6Ve+	Nkx1.2	33.324	33.204
WT-Tbx6Ve+	Nkx1.2	33.06	33.204
KO-Tbx6Ve+	Nkx1.2	29.593	29.4809	0.943113	0.520109	12.6525	1.10218
KO-Tbx6Ve+	Nkx1.2	29.369	29.4809
KO-Tbx6Ve+	Nkx1.2	29.48	29.4809
WT-Tbx6Ve+	T	30.963	30.9336	2.33409	0.198321	1	0
WT-Tbx6Ve+	T	30.994	30.9336
WT-Tbx6Ve+	T	30.844	30.9336
KO-Tbx6Ve+	T	27.622	27.6811	-0.856668	1.81085	9.1309	0.960514
KO-Tbx6Ve+	T	27.461	27.6811
KO-Tbx6Ve+	T	27.96	27.6811
WT-Tbx6Ve+	Cdx2	31.514	31.3319	2.73231	0.150485	1	0
WT-Tbx6Ve+	Cdx2	31.237	31.3319
WT-Tbx6Ve+	Cdx2	31.245	31.3319
KO-Tbx6Ve+	Cdx2	27.99	27.9689	-0.568901	1.48339	9.85739	0.993762
KO-Tbx6Ve+	Cdx2	28.011	27.9689
KO-Tbx6Ve+	Cdx2	27.906	27.9689
WT-Tbx6Ve+	Sox1	33.771	33.389	4.78944	0.0361605	1	0
WT-Tbx6Ve+	Sox1	32.721	33.389
WT-Tbx6Ve+	Sox1	33.675	33.389
KO-Tbx6Ve+	Sox1	31.55	31.1033	2.56556	0.168923	4.67149	0.669456
KO-Tbx6Ve+	Sox1	30.83	31.1033
KO-Tbx6Ve+	Sox1	30.93	31.1033

### Sheet: Replicate2_geneset1
Sample	Target	Ct	avgCt	ΔCt	Fold Change	ratio	Log10FC(ratio)
WT-Tbx6Ve+	Tbp	28.644	28.4606					Housekeeping
WT-Tbx6Ve+	Tbp	28.309	28.4606
WT-Tbx6Ve+	Tbp	28.429	28.4606
KO-Tbx6Ve+	Tbp	27.546	27.737
KO-Tbx6Ve+	Tbp	27.745	27.737
KO-Tbx6Ve+	Tbp	27.919	27.737
WT-Tbx6Ve+	Tbx6	28.99	29.1603	0.699661	0.615717	1	0
WT-Tbx6Ve+	Tbx6	29.226	29.1603
WT-Tbx6Ve+	Tbx6	29.265	29.1603
KO-Tbx6Ve+	Tbx6	Undetermined	40	12.263	0.000203458	0.00033044	-3.48091
KO-Tbx6Ve+	Tbx6	Undetermined	40
KO-Tbx6Ve+	Tbx6	Undetermined	40
WT-Tbx6Ve+	Sox2	31.847	32.0518	3.59114	0.0829774	1	0
WT-Tbx6Ve+	Sox2	32.278	32.0518
WT-Tbx6Ve+	Sox2	32.03	32.0518
KO-Tbx6Ve+	Sox2	28.324	28.2071	0.470062	0.721934	8.70037	0.939537
KO-Tbx6Ve+	Sox2	28.088	28.2071
KO-Tbx6Ve+	Sox2	28.209	28.2071
WT-Tbx6Ve+	Meox1	24.768	24.7153	-3.7453	13.4106	1	0
WT-Tbx6Ve+	Meox1	24.691	24.7153		1
WT-Tbx6Ve+	Meox1	24.687	24.7153		1
KO-Tbx6Ve+	Meox1	25.552	25.5523	-2.18473	4.54643	0.339018	-0.469778
KO-Tbx6Ve+	Meox1	25.619	25.5523		1
KO-Tbx6Ve+	Meox1	25.486	25.5523		1
					1
WT-Tbx6Ve+	Tcf15		33.5558	5.09517	0.029255	1	0
WT-Tbx6Ve+	Tcf15	33.637	33.5558		1
WT-Tbx6Ve+	Tcf15	33.474	33.5558		1
KO-Tbx6Ve+	Tcf15	34.856	35.0445	7.30753	0.0063127	0.215782	-0.665985
KO-Tbx6Ve+	Tcf15	34.888	35.0445
KO-Tbx6Ve+	Tcf15	35.39	35.0445

### Sheet: Replicate2_geneset2
Sample	Target	Ct	avgCt	ΔCt	Fold Change	ratio	Log10FC(ratio)
WT-Tbx6Ve+	Tbp	27.859	27.8897					Housekeeping
WT-Tbx6Ve+	Tbp	27.98	27.8897
WT-Tbx6Ve+	Tbp	27.83	27.8897
KO-Tbx6Ve+	Tbp	25.763	25.8433
KO-Tbx6Ve+	Tbp	25.785	25.8433
KO-Tbx6Ve+	Tbp	25.982	25.8433
WT-Tbx6Ve+	Uncx	28.854	28.7382	0.848556	0.55534	1	0
WT-Tbx6Ve+	Uncx	28.759	28.7382
WT-Tbx6Ve+	Uncx	28.602	28.7382
KO-Tbx6Ve+	Uncx	31.327	30.8941	5.05075	0.0301698	0.0543266	-1.26499
KO-Tbx6Ve+	Uncx	30.71	30.8941
KO-Tbx6Ve+	Uncx	30.645	30.8941
WT-Tbx6Ve+	Ripply2	37.504	37.4691	9.57944	0.00130707	1	0
WT-Tbx6Ve+	Ripply2	37.528	37.4691
WT-Tbx6Ve+	Ripply2	37.375	37.4691
KO-Tbx6Ve+	Ripply2	Undetermined	43.2898	17.4465	5.59856e-06	0.00428328	-2.36822
KO-Tbx6Ve+	Ripply2	42.403	43.2898
KO-Tbx6Ve+	Ripply2	44.177	43.2898
WT-Tbx6Ve+	Nkx1.2	32.254	32.4419	4.55224	0.0426227	1	0
WT-Tbx6Ve+	Nkx1.2	32.38	32.4419
WT-Tbx6Ve+	Nkx1.2	32.692	32.4419
KO-Tbx6Ve+	Nkx1.2	26.809	26.8361	0.992779	0.502509	11.7897	1.0715
KO-Tbx6Ve+	Nkx1.2	26.895	26.8361
KO-Tbx6Ve+	Nkx1.2	26.805	26.8361
WT-Tbx6Ve+	T	30.191	30.2382	2.3485	0.196349	1	0
WT-Tbx6Ve+	T	30.304	30.2382
WT-Tbx6Ve+	T	30.219	30.2382
KO-Tbx6Ve+	T	24.642	24.5763	-1.267	2.40661	12.2568	1.08838
KO-Tbx6Ve+	T	24.549	24.5763
KO-Tbx6Ve+	T	24.537	24.5763
WT-Tbx6Ve+	Cdx2	30.569	30.4453	2.55559	0.170095	1	0
WT-Tbx6Ve+	Cdx2	30.256	30.4453
WT-Tbx6Ve+	Cdx2	30.511	30.4453
KO-Tbx6Ve+	Cdx2	24.976	24.9487	-0.894628	1.85913	10.93	1.03862
KO-Tbx6Ve+	Cdx2	24.994	24.9487
KO-Tbx6Ve+	Cdx2	24.876	24.9487
WT-Tbx6Ve+	Sox1	31.722	31.948	4.05836	0.060022	1	0
WT-Tbx6Ve+	Sox1	31.588	31.948
WT-Tbx6Ve+	Sox1	32.534	31.948
KO-Tbx6Ve+	Sox1	28.455	28.5449	2.70157	0.153725	2.56115	0.408435
KO-Tbx6Ve+	Sox1	28.527	28.5449
KO-Tbx6Ve+	Sox1	28.652	28.5449
