## Supplemental Table 6 for "Mouse embryonic stem cells self-organize into trunk-like structures with neural tube and somites"

### Sheet: Design Details
	nCounter Elements Design Details
	Target	Accession	Position	Target Sequence	A Tm	B Tm	Flags	Species	NSID
	Polr1b	NM_009086.2	2796-2895	TGCCTTTCACTGAGAGTGGCATGATGCCGGACATTCTGTTTAATCCTCACGGGTTTCCCTCCCGTATGACCATAGGTATGTTAATCGAGAGCATGGCTGG	81	83	Housekeeping	Mus musculus	NM_009086.2:2795
	Hprt	NM_013556.2	31-130	TGCTGAGGCGGCGAGGGAGAGCGTTGGGCTTACCTCACTGCTTTCCGGAGCGGTAGCACCTCCTCCGCCGGCTTCCTCCTCAGACCGCTTTTTGCCGCGA	82	82	Housekeeping	Mus musculus	NM_013556.2:30
	Abcf1	NM_013854.1	876-975	GAGGTGTCTTCCCGCCAGGCAATGTTAGAAAATGCATCTGACATTAAGTTGGAAAAGTTCAGCATCTCCGCCCACGGCAAGGAGCTATTCGTCAATGCTG	79	83	Housekeeping	Mus musculus	NM_013854.1:875
	Gusb	NM_010368.1	284-383	CCCTTCGGGACTTTATTGGCTGGGTGTGGTATGAACGGGAAGCAATCCTGCCACGGCGATGGACCCAAGATACCGACATGAGAGTGGTGTTGAGGATCAA	85	86	Housekeeping	Mus musculus	NM_010368.1:283
	Dppa3	NM_139218.1	509-608	AAAGATGGGATCCCTCTGAGAATGCGAAAATCGGGAAGAATTAGGAGCTTACATTGTACGCTGCCCTGGCTGTCGACGATGCCGCACAGCAGATGTGAAA	85	84		Mus musculus	NM_139218.1:508
	Pou5F1	NM_013633.2	736-835	AAAGCGAACTAGCATTGAGAACCGTGTGAGGTGGAGTCTGGAGACCATGTTTCTGAAGTGCCCGAAGCCCTCCCTACAGCAGATCACTCACATCGCCAAT	82	82		Mus musculus	NM_013633.2:735
	Pax6	NM_001244198.1	970-1069	ACATCTTTTACCCAAGAGCAGATTGAGGCTCTGGAGAAAGAGTTTGAGAGGACCCATTATCCAGATGTGTTTGCCCGGGAAAGACTAGCAGCCAAAATAG	82	84		Mus musculus	NM_001244198.1:969
	Sox1	NM_009233.3	2361-2460	TGCCGGCTCTGTAACTTTTTCCGGGGTTTACTTCCCGCCAGCTCTTCTGCCTGAGGCCGAGTGACGGACCTCGAGCCCTTCTCACTTGTTATAAATCTAA	81	83		Mus musculus	NM_009233.3:2360
	T	NM_009309.2	4-103	TCCGCAGAGTGACCCTTTTTCTTGGAAAAGCGGTGGCGAGAGAAGTGAAGGTGGCTGTTGGGTAGGGAGTCAAGACTCCTGGAAGGTGGAGAGGGTGGCG	84	86		Mus musculus	NM_009309.2:3
	Tcf15	NM_009328.2	542-641	TGACCTGGGGGGCAGCTGCTTGAAAGTGAGGGGTGTAGCCCCGCTCCGAGGGCCTCGGCGATGAACCTGGATCCCTGGTTTTCTCCAAGAAGGACTCCAG	86	85		Mus musculus	NM_009328.2:541
	Gata4	NM_008092.3	2861-2960	CCCGAGCCTGCCAAGCCAAGCCCTCTTAAGTCAGACAGTTACCTGGCTCTGGGACTTTCTCCAGCACAGATCCTTTGTCTAGAAAATACAGACTGTTTGC	83	79		Mus musculus	NM_008092.3:2860
	Sox17	NM_011441.4	2151-2250	ACTGAGCTCCTAGGGGAGGTGGACCGCACGGAATTCGAACAGTATCTGCCCTTTGTGTATAAGCCCGAGATGGGTCTTCCCTACCAGGGACACGACTGCG	83	82		Mus musculus	NM_011441.4:2150
	Foxa2	NM_010446.1	1581-1680	AAGTAGCCACCACACTTCAGGCCTCAAGGGAGCAGTCTCACCTGTCTGTGTCCCTAAATAGATGGGCCACAGTGATCTGTCATTCTAAATAGGGAAGGGA	81	79		Mus musculus	NM_010446.1:1580
	Gata6	NM_010258.3	2066-2165	GGGCTCTGAAGGCCTCATACCACTTGTGTCTGATATTGTCCAGCAGTCCAGATGGCAGCAAAAATGCAGACATAACATTCCTTCGATGCGTGATTTCTGT	81	78		Mus musculus	NM_010258.3:2065
	Meox1	NM_010791.3	21-120	CCGGGAAGGGCTTGTCAGTATGGGTGGGTCCAAGGTAGGACAGTCAAAATGTTCAGCATGGTAGGAAACAACTCCGTGCCCGATAGTCAGCGTGTGTCGG	82	81		Mus musculus	NM_010791.3:20
	Uncx	NM_013702.3	1395-1494	TGCGGACCCGGCCTTCGCCCGTCGCAGCCCTGAGGTTGTTGCCTCTCCCGGGCCACCCGCTCCCGCTTCTTTCCGGGACCTAACAGCGGCGGCTGCCGAG	85	86		Mus musculus	NM_013702.3:1394
	Eya	NM_001252192.1	1017-1116	CAGCTACCAGATGCAAGGTAGCAGCTTTACCACGTCATCAGGATTATATTCAGGAAATAATTCACTCACCAACTCCTCCGGATTCAACAGTTCACAGCAG	80	81		Mus musculus	NM_001252192.1:1016
	Sox3	NM_009237.2	1890-1989	CAGCTCTGTCCAGTGCGCGTTTAGGCTGTTGAGTTTGTGATTTCTGCAGTGATCTATTTGCTATTTCGTGTACGCATTTCGTTCGGGTGGTGGGGAAGGG	77	77		Mus musculus	NM_009237.2:1889
	Tbx18	NM_023814.3	1286-1385	CAAGCCTGTTCCATCAGGAGAGGGAGTGAAGGCATTCTCCTTTCCAGAAACCGTCTTCACAACTGTCACTGCCTATCAGAATCAGCAGATTACTCGCCTT	82	80		Mus musculus	NM_023814.3:1285
	Pax1	NM_008780.2	2446-2545	GGCTTCTTCTGGAGCTAGGCAAGAGGGCTATTAAATGATTTCAAGTTAAGGCGCACTGGTGGTGGGGACTCTGAGCATAATTCAATTGTTGTAGTCATAA	79	81		Mus musculus	NM_008780.2:2445
	Wt1	NM_144783.2	407-506	AAGTCCAGCGCCGAGAATCCGCAGGATCGCAGGAGCGGAGAACCGTCCGCATCCGAGCCGCACCTCATGGGTTCCGACGTGCGGGACCTGAACGCGCTGC	88	87		Mus musculus	NM_144783.2:406
	Mesp1	NM_008588.2	649-748	TCGTGGGACCCATCGTTCCTGTACGCAGAAACAGCATCCCAGGAAAGGCAGGAAATGGAGCCCAGTCCCTCATCTCCGCTCTTCAGCAGCGACATGCTGG	83	82		Mus musculus	NM_008588.2:648
	Dll1	NM_007865.3	1091-1190	CTCCGGTACTCTTACCGGTTTGTGTGTGACGAGCACTACTACGGAGAAGGTTGCTCTGTGTTCTGCCGACCTCGGGATGACGCCTTTGGCCACTTCACCT	82	83		Mus musculus	NM_007865.3:1090
	Tbx6	NM_011538.2	368-467	AGGCTGGCAGGCGCATGTTCCCTGCTTGCCGAGTATCAGTCACTGGCCTGGACCCAGAGGCCCGCTACTTGTTTCTTCTGGATGTGGTTCCAGTGGATGG	83	82		Mus musculus	NM_011538.2:367
	Noto	NM_001007472.2	759-858	GGAGGAGCCCTCCAGCAGCTCAGATGGCAACATCCAGAGTGAAGATGCTGAGTTGGGAATTGGCAGTTAAGGACCGAGCAAGAGGCTTTAGTTATATGGG	83	82		Mus musculus	NM_001007472.2:758
	Shh	NM_009170.3	2056-2155	AGGCCAAGCAACCTGCTGAAAGTCTATTTTTCTACATGTCCCTTGTCCTGCGTTTCAGAAGGCAAACCTCCGCATTCCTCTCCTGCTATGCTCCTGCTTT	80	81		Mus musculus	NM_009170.3:2055
	Sox9	NM_011448.4	3541-3640	ACAAATGAGAGGTTTCAGATGCAGTGAGGAGCACTGAGTCCTTTGCAATGTTTTCAGCCATAGACCTTTGGGTCTGCCTGGACTGTATGTGGATGTGTGC	80	83		Mus musculus	NM_011448.4:3540
	Kdr	NM_010612.2	996-1095	TTAAATTGTACAGCGAGAACAGAGCTCAATGTGGGGCTTGATTTCACCTGGCACTCTCCACCTTCAAAGTCTCATCATAAGAAGATTGTAAACCGGGATG	81	81		Mus musculus	NM_010612.2:995
	Eng	NM_001146350.1	575-674	ATTTTCCCGGAATGCTGTCACATCTGGAGCTGACTCTTCAGGCATCCAAGCAAAATGGCACGGAGACCCAGGAGGTGTTCCTGGTCCTCGTTTCGAACAA	83	83		Mus musculus	NM_001146350.1:574
	Lfng	NM_008494.3	1966-2065	TTTCTGTGGATCAGAAAAAAGTGGAAGCCAGACAGGCTTGGTCTTTGGAAAGCTGGACAATGAGTGCCTTAGTACTGTATTTATGCCTTCCAGTATCTGG	82	80		Mus musculus	NM_008494.3:1965
	Nkx1-2	NM_009123.2	1803-1902	AGCGATGACCCAAAGGCTCTCCTGAAGTCTGTGTGTGAGTCTTTGTGATGTACAGTGCTTGGCGCCCATCTGTCCGTTCTGCTACACTTTCACGGACTTC	81	82		Mus musculus	NM_009123.2:1802
	Cdx2	NM_007673.3	1896-1995	CTGTGTTGTAAATGCCAGAGCCAACCTGGACTTCCTGTCCCTTCCCTCGTCTTTGGCTGAAGAAGACCGGAATTGTTTGCTGCTGTTCGAGTCACTGATC	83	80		Mus musculus	NM_007673.3:1895
	Hes7	NM_033041.4	865-964	TCCCTGTCCCACTTCCCTGTGTGTAGCATTGTACTCTCTCTACCCTAGTCCAGTCCCAGTCCCTTCCCGAGTCCCTAGTGCATGGAATAAAATCGTTATT	83	79		Mus musculus	NM_033041.4:864
	Rspo3	NM_028351.3	2019-2118	CTGGAGACCATCTTGTGCTTTCCAGAACCGTGAGGGGTTTTGGTCACCTGGAACAGGGCTCCAATCTATATTAGCACTGTGTGGTTGATCTTCCACTACT	83	81		Mus musculus	NM_028351.3:2018
	Cyp26a1	NM_007811.2	1144-1243	GAAACTTTGGAACAGCTTAAATACACTGGGTGTGTCATTAAGGAGACCCTGCGATTGAATCCTCCGGTTCCAGGAGGGTTTCGGGTTGCTCTGAAGACTT	82	82		Mus musculus	NM_007811.2:1143
	Fgf8	NM_001166361.1	591-690	GCAGAGACAGGTCTCTACATCTGCATGAACAAGAAGGGGAAGCTAATTGCCAAGAGCAACGGCAAAGGCAAGGACTGCGTATTCACAGAGATCGTGCTGG	82	83		Mus musculus	NM_001166361.1:590
	Sox2	NM_011443.3	1593-1692	TTCTTTTTGGGGGACTATTTTTGTACAGAGAAAACCTGAGGGCGGCGGGGAGGGCGGGGGAATCGGACCATGTATAGATCTGGAGGAAAAAAACTACGCA	79	82		Mus musculus	NM_011443.3:1592
	Hoxc6	NM_010465.2	176-275	AGCTCAGAACCGGATCTACTCGACTCCCTTTTATTCGCCACAGGAGAATGTCGTGTTCAGTTCCAGCCGGGGGCCGTATGACTATGGATCTAATTCCTTT	83	79		Mus musculus	NM_010465.2:175
	Wnt3a	NM_009522.2	1280-1379	AGATCCTACCTGTGAGGGTCTCATACCTAAGGACCCGGTTTCTGCCTTCAGCCTGGGCTCCTATTTGGGATCTGGGTTCCTTTTTAGGGGAGAAGCTCCT	83	82		Mus musculus	NM_009522.2:1279
	Bmp4	NM_007554.2	1501-1600	AGACCCTAGTCAACTCTGTTAATTCTAGTATCCCTAAGGCCTGTTGTGTCCCCACTGAACTGAGTGCCATTTCCATGTTGTACCTGGATGAGTATGACAA	79	82		Mus musculus	NM_007554.2:1500
	Nodal	NM_013611.4	1976-2075	ACCAGAGAGGTGGGCACTTGTCCAAGAGGGGACTGGCCATGGTGGACTTTAGAAGCCAGAGTCCTGAGATGTATGCTTGGCAGACACAACCCAAGTCTAT	83	82		Mus musculus	NM_013611.4:1975
	Hoxc8	NM_010466.1	524-623	CCCAGACAGTCCCTTTATGGGGCTCAGCAAGAGGCGAGCGTGGTGCAATATCCCGACTGTAAATCCTCCGCCAACACTAACAGTAGCGAAGGACAAGGCC	85	85		Mus musculus	NM_010466.1:523
	Hoxc10	NM_010462.5	1351-1450	GTGTGTGTGTCAACTCTTCAGTCACCCATGCACTCACATACAGCATTCTGTTCTCCATGCAAAGTTGAGGTCAAATGCACCCGATTAGAGGGGAAAGAAA	80	82		Mus musculus	NM_010462.5:1350
	Msgn1	NM_019544.1	219-318	CGATGGCTACGGCAGTCACGAGGCTGCCGGCTTAGTCGAGCTGGATTACAGCATGTTGGCTTTTCAACCTCCCTATCTACACACTGCTGGTGGCCTCAAA	83	81		Mus musculus	NM_019544.1:218
	Notch1	NM_008714.2	1426-1525	TGAGATTGATGTTAATGAGTGCATCTCCAACCCATGTCAGAATGATGCCACTTGCCTGGACCAGATTGGGGAGTTCCAATGCATATGTATGCCAGGTTAT	81	82		Mus musculus	NM_008714.2:1425

### Sheet: Isoform Coverage
	nCounter Elements Isoform Coverage
						RefSeq Version: 040519
	Target	Probe NSID	Tot Isoforms	Isoforms Hit By Probe	# Hit	Isoforms Not Hit By Probe	# Not Hit
	Abcf1	NM_013854.1:875	2	XM_006524122.2;NM_013854.1	2		0
	Bmp4	NM_007554.2:1500	6	NM_007554.3;XM_011244935.2;NM_001316360.1;XM_006518468.3;XM_006518467.3;XM_011244934.2	6		0
	Cdx2	NM_007673.3:1895	1	NM_007673.3	1		0
	Cyp26a1	NM_007811.2:1143	2	XM_017318053.1;NM_007811.2	2		0
	Dll1	NM_007865.3:1090	2	XM_011246267.2;NM_007865.3	2		0
	Dppa3	NM_139218.1:508	1	NM_139218.1	1		0
	Eng	NM_001146350.1:574	3	NM_001146348.1;NM_007932.2;NM_001146350.1	3		0
	Eya	NM_001252192.1:1016	14	XM_017315348.1;XM_017315381.1;XM_011238347.2;XM_011238344.2;XM_006495446.3;XM_017315422.1;NM_010164.2;XM_011238346.2;XR_001780756.1;NM_001252192.1;XM_017315414.1;NM_001310459.1;XM_006495451.3;XM_006495452.3	14		0
	Fgf8	NM_001166361.1:590	7	NM_001166362.1;XM_011247142.1;NM_001166361.1;XM_006526668.3;XM_011247143.1;NM_010205.2;NM_001166363.1	7		0
	Foxa2	NM_010446.1:1580	3	NM_001291067.1;NM_001291065.1;NM_010446.3	3		0
	Gata4	NM_008092.3:2860	4	NM_008092.4;NM_001310610.1;XM_011244956.2;XM_011244957.2	4		0
	Gata6	NM_010258.3:2065	2	NM_010258.3;XM_017317834.1	2		0
	Gusb	NM_010368.1:283	6	XR_377102.1;NM_001357027.1;NM_001357026.1;NM_001357025.1;NM_010368.2	5	XM_011240853.1	1
	Hes7	NM_033041.4:864	3	NM_033041.4;XM_017314859.1;XM_006534556.3	3		0
	Hoxc10	NM_010462.5:1350	1	NM_010462.5	1		0
	Hoxc6	NM_010465.2:175	4	XM_006520468.3;XM_017316437.1;NM_010465.2;XM_006520469.2	4		0
	Hoxc8	NM_010466.1:523	1	NM_010466.2	1		0
	Hprt	NM_013556.2:30	1	NM_013556.2	1		0
	Kdr	NM_010612.2:995	3	XM_011240817.2;NM_001363216.1;NM_010612.3	3		0
	Lfng	NM_008494.3:1965	1	NM_008494.3	1		0
	Meox1	NM_010791.3:20	1	NM_010791.3	1		0
	Mesp1	NM_008588.2:648	1	NM_008588.2	1		0
	Msgn1	NM_019544.1:218	1	NM_019544.1	1		0
	Nkx1-2	NM_009123.2:1802	1	NM_009123.2	1		0
	Nodal	NM_013611.4:1975	1	NM_013611.5	1		0
	Notch1	NM_008714.2:1425	1	NM_008714.3	1		0
	Noto	NM_001007472.2:758	2	XM_006506356.3;NM_001007472.2	2		0
	Pax1	NM_008780.2:2445	2	NM_008780.2;XM_006498911.3	2		0
	Pax6	NM_001244198.1:969	8	NM_001244201.2;NM_001310144.1;NM_001244198.2;NM_001310146.1;NM_013627.6;NM_001310145.1;NM_001244200.2;NM_001244202.2	8		0
	Polr1b	NM_009086.2:2795	4	NM_009086.2;XM_006499026.2;XR_374430.3;XM_006499025.3	4		0
	Pou5F1	NM_013633.2:735	2	NM_001252452.1;NM_013633.3	2		0
	Rspo3	NM_028351.3:2018	1	NM_028351.3	1		0
	Shh	NM_009170.3:2055	3	XM_006535649.3;NM_009170.3;XM_006535648.3	3		0
	Sox1	NM_009233.3:2360	1	NM_009233.3	1		0
	Sox17	NM_011441.4:2150	8	XM_011238364.2;XM_006495475.3;NM_001289467.1;XM_006495474.2;NM_001289465.1;NM_001289466.1;NM_001289464.1;NM_011441.5	8		0
	Sox2	NM_011443.3:1592	1	NM_011443.4	1		0
	Sox3	NM_009237.2:1889	1	NM_009237.2	1		0
	Sox9	NM_011448.4:3540	1	NM_011448.4	1		0
	T	NM_009309.2:3	8	XM_011246201.1;XM_011246202.1;XR_385171.2;XM_011246205.2;NM_009309.2;XM_011246206.2;XM_011246199.1	7	XM_011246203.1	1
	Tbx18	NM_023814.3:1285	1	NM_023814.4	1		0
	Tbx6	NM_011538.2:367	1	NM_011538.2	1		0
	Tcf15	NM_009328.2:541	2	XM_006499100.3;NM_009328.2	2		0
	Uncx	NM_013702.3:1394	2	NM_013702.3;XM_006504668.3	2		0
	Wnt3a	NM_009522.2:1279	1	NM_009522.2	1		0
	Wt1	NM_144783.2:406	1	NM_144783.2	1		0

### Sheet: ProbeA
Target	Name	Sequence
Polr1b	NM_009086.2:2795_T001	GTGAGGATTAAACAGAATGTCCGGCATCATGCCACTCTCAGTGAAAGGCACCTCAAGACCTAAGCGACAGCGTGACCTTGTTTCA
Hprt	NM_013556.2:30_T002	CTCCGGAAAGCAGTGAGGTAAGCCCAACGCTCTCCCATCCTCTTCTTTTCTTGGTGTTGAGAAGATGCTC
Abcf1	NM_013854.1:875_T003	AACTTAATGTCAGATGCATTTTCTAACATTGCCTGGCGGGAAGACACCTCCACAATTCTGCGGGTTAGCAGGAAGGTTAGGGAAC
Gusb	NM_010368.1:283_T004	CAGGATTGCTTCCCGTTCATACCACACCCAGCCAATAAAGTCCCGAAGGGCTGTTGAGATTATTGAGCTTCATCATGACCAGAAG
Dppa3	NM_139218.1:508_T006	AAGCTCCTAATTCTTCCCGATTTTCGCATTCTCAGAGGGATCCCATCTTTCGAACCTAACTCCTCGCTACATTCCTATTGTTTTC
Pou5F1	NM_013633.2:735_T007	ACATGGTCTCCAGACTCCACCTCACACGGTTCTCAATGCCAATTTGGTTTTACTCCCCTCGATTATGCGGAGT
Pax6	NM_001244198.1:969_T008	CTCTCAAACTCTTTCTCCAGAGCCTCAATCTGCTCTTGGGTAAAAGATGTCTTTCGGGTTATATCTATCATTTACTTGACACCCT
Sox1	NM_009233.3:2360_T009	GCAGAAGAGCTGGCGGGAAGTAAACCCCGGAAAAAGTTACAGAGCCGGCACAACAGCCACTTTTTTTCCAAATTTTGCAAGAGCC
T	NM_009309.2:3_T010	CTTCACTTCTCTCGCCACCGCTTTTCCAAGAAAAAGGGTCACTCTGCGGACACCGTGTGGACGGCAACTCAGAGATAACGCATAT
Tcf15	NM_009328.2:541_T011	CTCGGAGCGGGGCTACACCCCTCACTTTCAAGCAGCCTGGAGTTTATGTATTGCCAACGAGTTTGTCTTT
Gata4	NM_008092.3:2860_T012	AGAGCCAGGTAACTGTCTGACTTAAGAGGGCTTGGCTTGGCAGATAAGGTTGTTATTGTGGAGGATGTTACTACA
Sox17	NM_011441.4:2150_T013	GGCAGATACTGTTCGAATTCCGTGCGGTCCACCTCCTTCCTTCCTGTGTTCCAGCTACAAACTTAGAAAC
Foxa2	NM_010446.1:1580_T014	CACAGACAGGTGAGACTGCTCCCTTGAGGCCTGAAGCATAAAATTGGTTTTGCCTTTCAGCAATTCAACTT
Gata6	NM_010258.3:2065_T015	TGGACTGCTGGACAATATCAGACACAAGTGGTATGAGGCCTTCAGAGCTGGTCAAGACTTGCATGAGGACCCGCAAATTCCT
Meox1	NM_010791.3:20_T016	ATTTTGACTGTCCTACCTTGGACCCACCCATACTGACAAGCCTTTCGTTGGGACGCTTGAAGCGCAAGTAGAAAAC
Uncx	NM_013702.3:1394_T017	CGGGAGAGGCAACAACCTCAGGGCTGCGACGGGCGAAGGCCGCCAGCAGACCTGCAATATCAAAGTTATAAGCGCGT
Eya	NM_001252192.1:1016_T018	AATATAATCCTGATGACGTGGTAAAGCTGCTACCTTGCATCTGGTAGCTGCCTGCCAATGCACTCGATCTTGTCATTTTTTTGCG
Sox3	NM_009237.2:1889_T019	ACTGCAGAAATCACAAACTCAACAGCCTAAACGCGCACTGGACAGAGCTGCAAACTGGAGAGAGAAGTGAAGACGATTTAACCCA
Tbx18	NM_023814.3:1285_T020	TTTCTGGAAAGGAGAATGCCTTCACTCCCTCTCCTGATGGAACAGGCGATTGCTGCATTCCGCTCAACGCTTGAGGAAGTA
Pax1	NM_008780.2:2445_T021	CTTAACTTGAAATCATTTAATAGCCCTCTTGCCTAGCTCCAGAAGAAGCCCTGAGGCTGTTAAAGCTGTAGCAACTCTTCCACGA
Wt1	NM_144783.2:406_T023	GCGGACGGTTCTCCGCTCCTGCGATCCTGCGGATTCCACGCGATGACGTTCGTCAAGAGTCGCATAATCT
Mesp1	NM_008588.2:648_T024	TGCCTTTCCTGGGATGCTGTTTCTGCGTACAGGAACGATGCATTTGGAATGATGTGTACTGGGAATAAGACGACG
Dll1	NM_007865.3:1090_T025	CCTTCTCCGTAGTAGTGCTCGTCACACACAAACCGGTAAGAGTACCACAAGAATCCCTGCTAGCTGAAGGAGGGTCAAAC
Tbx6	NM_011538.2:367_T026	CAGGCCAGTGACTGATACTCGGCAAGCAGGGAACATGCGCCTTGACGTAGATTGCTATCAGGTTACGATGACTGC
Noto	NM_001007472.2:758_T027	CAGCATCTTCACTCTGGATGTTGCCATCTGAGCTGCTTACAGATCGTGTGCTCATGACTTCCACAGACGT
Shh	NM_009170.3:2055_T028	CAGGACAAGGGACATGTAGAAAAATAGACTTTCAGCAGGTTGCTTGGCCTCTTGGAGGAGTTGATAGTGGTAAAACAACATTAGC
Sox9	NM_011448.4:3540_T029	CATTGCAAAGGACTCAGTGCTCCTCACTGCATCTGAAACCTCTCATTTGTCCTACGTATATATCCAAGTGGTTATGTCCGACGGC
Kdr	NM_010612.2:995_T030	CAGGTGAAATCAAGCCCCACATTGAGCTCTGTTCTCGCTGTACAATTTAACAGCAAGAAGGAGTATGGAACTTATAGCAAGAGAG
Eng	NM_001146350.1:574_T031	CTTGGATGCCTGAAGAGTCAGCTCCAGATGTGACAGCATTCCGGGAAAATCACCCCTCCAAACGCATTCTTATTGGCAAATGGAA
Lfng	NM_008494.3:1965_T032	TTCCAAAGACCAAGCCTGTCTGGCTTCCACTTTTTTCTGATCCACAGAAACCCGAAGCAATACTGTCGTCACTCTGTATGTCCGT
Nkx1-2	NM_009123.2:1802_T033	CATCACAAAGACTCACACACAGACTTCAGGAGAGCCTTTGGGTCATCGCCGGGAATCGGCATTTCGCATTCTTAGGATCTAAA
Cdx2	NM_007673.3:1895_T034	ACGAGGGAAGGGACAGGAAGTCCAGGTTGGCTCTGGCATTTACAACCGATCTTCATAACGGACAAACTGAACGGGCCATT
Hes7	NM_033041.4:864_T035	GACTAGGGTAGAGAGAGTACAATGCTACACACAGGGAAGTGGGACAGGGACGCTATGCAGACGAGCTGGCAGAGGAGAGAAATCA
Rspo3	NM_028351.3:2018_T037	CAGGTGACCAAAACCCCTCACGGTTCTGGAAAGCACAAGATGGTCTCCAGCACCAGTTAGCGTGGCGTATACCATGTTGTTAACA
Cyp26a1	NM_007811.2:1143_T038	AGGGTCTCCTTAATGACACACCCAGTGTATTTAAGCTGTTCCAAAGTTTCCCTGAATCAATAGAACAATATCAGTTATGGCGGTG
Fgf8	NM_001166361.1:590_T039	GCAATTAGCTTCCCCTTCTTGTTCATGCAGATGTAGAGACGGTTGTTAATATGACAGGCCGCTAAAGACGTTCT
Sox2	NM_011443.3:1592_T040	CCCCGCCGCCCTCAGGTTTTCTCTGTACAAAAATAGTCCCCCAAAAAGAACCGTCTCAGATGAGTGGGTTAATCAATCAAGTATG
Hoxc6	NM_010465.2:175_T041	CATTCTCCTGTGGCGAATAAAAGGGAGTCGAGTAGATCCGGTTCTGAGCTCTGACACATTAGTAACGTCGGCAAGCACTTAGTCG
Wnt3a	NM_009522.2:1279_T042	TGAAGGCAGAAACCGGGTCCTTAGGTATGAGACCCTCACAGGTAGCGTGAACCAGATTATGTATGGACGCGCAATAGATA
Bmp4	NM_007554.2:1500_T043	GACACAACAGGCCTTAGGGATACTAGAATTAACAGAGTTGACTAGGGTCTCATACGAAATTTGAGCAAGCAATTGAAGGCTTAGA
Nodal	NM_013611.4:1975_T044	AAAGTCCACCATGGCCAGTCCCCTCTTGGACAAGTCTATCAGCTAATAGGGTCGGCTCAACAGTGTATCC
Hoxc8	NM_010466.1:523_T045	TATTGCACCACGCTCGCCTCTTGCTGAGCCCCATAAAGGGCTATCAATTCGTGACCCCGATCATCCAGTCCAGAA
Hoxc10	NM_010462.5:1350_T046	CAGAATGCTGTATGTGAGTGCATGGGTGACTGAAGAGTTGACACACACACCTTGAGCTCTAGGCCCAAAACGACCTTAATGGTCA
Msgn1	NM_019544.1:218_T047	TGTAATCCAGCTCGACTAAGCCGGCAGCCTCGTGACTAGCCCAGATCCTACGAGATGAGCTACGTAACTA
Notch1	NM_008714.2:1425_T048	TGGCATCATTCTGACATGGGTTGGAGATGCACTCATTAACATCAATCTCACAAATGCACTCTATATGGAGGGAGAGTAGCTGGAT

### Sheet: ProbeB
Target	Name	Sequence
Polr1b	NM_009086.2:2795_ProbeB	CGAAAGCCATGACCTCCGATCACTCCCAGCCATGCTCTCGATTAACATACCTATGGTCATACGGGAGGGAAACCC
Hprt	NM_013556.2:30_ProbeB	CGAAAGCCATGACCTCCGATCACTCCAAAAAGCGGTCTGAGGAGGAAGCCGGCGGAGGAGGTGCTACCG
Abcf1	NM_013854.1:875_ProbeB	CGAAAGCCATGACCTCCGATCACTCTTGACGAATAGCTCCTTGCCGTGGGCGGAGATGCTGAACTTTTCC
Gusb	NM_010368.1:283_ProbeB	CGAAAGCCATGACCTCCGATCACTCCAACACCACTCTCATGTCGGTATCTTGGGTCCATCGCCGTGG
Dppa3	NM_139218.1:508_ProbeB	CGAAAGCCATGACCTCCGATCACTCTGCGGCATCGTCGACAGCCAGGGCAGCGTACAATGT
Pou5F1	NM_013633.2:735_ProbeB	CGAAAGCCATGACCTCCGATCACTCAGTGATCTGCTGTAGGGAGGGCTTCGGGCACTTCAGAA
Pax6	NM_001244198.1:969_ProbeB	CGAAAGCCATGACCTCCGATCACTCCTATTTTGGCTGCTAGTCTTTCCCGGGCAAACACATCTGGATAATGGGTC
Sox1	NM_009233.3:2360_ProbeB	CGAAAGCCATGACCTCCGATCACTCTTAGATTTATAACAAGTGAGAAGGGCTCGAGGTCCGTCACTCGGCCTCAG
T	NM_009309.2:3_ProbeB	CGAAAGCCATGACCTCCGATCACTCCTTCCAGGAGTCTTGACTCCCTACCCAACAGCCAC
Tcf15	NM_009328.2:541_ProbeB	CGAAAGCCATGACCTCCGATCACTCCCTTCTTGGAGAAAACCAGGGATCCAGGTTCATCGCCGAGGCC
Gata4	NM_008092.3:2860_ProbeB	CGAAAGCCATGACCTCCGATCACTCGCAAACAGTCTGTATTTTCTAGACAAAGGATCTGTGCTGGAGAAAGTCCC
Sox17	NM_011441.4:2150_ProbeB	CGAAAGCCATGACCTCCGATCACTCTGTCCCTGGTAGGGAAGACCCATCTCGGGCTTATACACAAAG
Foxa2	NM_010446.1:1580_ProbeB	CGAAAGCCATGACCTCCGATCACTCTCCCTTCCCTATTTAGAATGACAGATCACTGTGGCCCATCTATTTAGGGA
Gata6	NM_010258.3:2065_ProbeB	CGAAAGCCATGACCTCCGATCACTCACAGAAATCACGCATCGAAGGAATGTTATGTCTGCATTTTTGCTGCCATC
Meox1	NM_010791.3:20_ProbeB	CGAAAGCCATGACCTCCGATCACTCCTGACTATCGGGCACGGAGTTGTTTCCTACCATGCTGAAC
Uncx	NM_013702.3:1394_ProbeB	CGAAAGCCATGACCTCCGATCACTCCGCTGTTAGGTCCCGGAAAGAAGCGGGAGCGGGTGGCC
Eya	NM_001252192.1:1016_ProbeB	CGAAAGCCATGACCTCCGATCACTCCTGCTGTGAACTGTTGAATCCGGAGGAGTTGGTGAGTGAATTATTTCCTG
Sox3	NM_009237.2:1889_ProbeB	CGAAAGCCATGACCTCCGATCACTCCCCTTCCCCACCACCCGAACGAAATGCGTACACGAAATAGCAAATAGATC
Tbx18	NM_023814.3:1285_ProbeB	CGAAAGCCATGACCTCCGATCACTCAAGGCGAGTAATCTGCTGATTCTGATAGGCAGTGACAGTTGTGAAGACGG
Pax1	NM_008780.2:2445_ProbeB	CGAAAGCCATGACCTCCGATCACTCTTATGACTACAACAATTGAATTATGCTCAGAGTCCCCACCACCAGTGCGC
Wt1	NM_144783.2:406_ProbeB	CGAAAGCCATGACCTCCGATCACTCGTCCCGCACGTCGGAACCCATGAGGTGCGGCTCGGAT
Mesp1	NM_008588.2:648_ProbeB	CGAAAGCCATGACCTCCGATCACTCCTGAAGAGCGGAGATGAGGGACTGGGCTCCATTTCC
Dll1	NM_007865.3:1090_ProbeB	CGAAAGCCATGACCTCCGATCACTCAAGTGGCCAAAGGCGTCATCCCGAGGTCGGCAGAACACAGAGCAA
Tbx6	NM_011538.2:367_ProbeB	CGAAAGCCATGACCTCCGATCACTCCACTGGAACCACATCCAGAAGAAACAAGTAGCGGGCCTCTGGGTC
Noto	NM_001007472.2:758_ProbeB	CGAAAGCCATGACCTCCGATCACTCCCCATATAACTAAAGCCTCTTGCTCGGTCCTTAACTGCCAATTCCCAACT
Shh	NM_009170.3:2055_ProbeB	CGAAAGCCATGACCTCCGATCACTCAAAGCAGGAGCATAGCAGGAGAGGAATGCGGAGGTTTGCCTTCTGAAACG
Sox9	NM_011448.4:3540_ProbeB	CGAAAGCCATGACCTCCGATCACTCGCACACATCCACATACAGTCCAGGCAGACCCAAAGGTCTATGGCTGAAAA
Kdr	NM_010612.2:995_ProbeB	CGAAAGCCATGACCTCCGATCACTCCATCCCGGTTTACAATCTTCTTATGATGAGACTTTGAAGGTGGAGAGTGC
Eng	NM_001146350.1:574_ProbeB	CGAAAGCCATGACCTCCGATCACTCCGAAACGAGGACCAGGAACACCTCCTGGGTCTCCGTGCCATTTTG
Lfng	NM_008494.3:1965_ProbeB	CGAAAGCCATGACCTCCGATCACTCCCAGATACTGGAAGGCATAAATACAGTACTAAGGCACTCATTGTCCAGCT
Nkx1-2	NM_009123.2:1802_ProbeB	CGAAAGCCATGACCTCCGATCACTCGAAGTCCGTGAAAGTGTAGCAGAACGGACAGATGGGCGCCAAGCACTGTA
Cdx2	NM_007673.3:1895_ProbeB	CGAAAGCCATGACCTCCGATCACTCGATCAGTGACTCGAACAGCAGCAAACAATTCCGGTCTTCTTCAGCCAAAG
Hes7	NM_033041.4:864_ProbeB	CGAAAGCCATGACCTCCGATCACTCAATAACGATTTTATTCCATGCACTAGGGACTCGGGAAGGGACTGGGACTG
Rspo3	NM_028351.3:2018_ProbeB	CGAAAGCCATGACCTCCGATCACTCAGTAGTGGAAGATCAACCACACAGTGCTAATATAGATTGGAGCCCTGTTC
Cyp26a1	NM_007811.2:1143_ProbeB	CGAAAGCCATGACCTCCGATCACTCAAGTCTTCAGAGCAACCCGAAACCCTCCTGGAACCGGAGGATTCAATCGC
Fgf8	NM_001166361.1:590_ProbeB	CGAAAGCCATGACCTCCGATCACTCTGAATACGCAGTCCTTGCCTTTGCCGTTGCTCTTG
Sox2	NM_011443.3:1592_ProbeB	CGAAAGCCATGACCTCCGATCACTCTGCGTAGTTTTTTTCCTCCAGATCTATACATGGTCCGATTCCCCCGCCCT
Hoxc6	NM_010465.2:175_ProbeB	CGAAAGCCATGACCTCCGATCACTCAAAGGAATTAGATCCATAGTCATACGGCCCCCGGCTGGAACTGAACACGA
Wnt3a	NM_009522.2:1279_ProbeB	CGAAAGCCATGACCTCCGATCACTCCTTCTCCCCTAAAAAGGAACCCAGATCCCAAATAGGAGCCCAGGC
Bmp4	NM_007554.2:1500_ProbeB	CGAAAGCCATGACCTCCGATCACTCTTGTCATACTCATCCAGGTACAACATGGAAATGGCACTCAGTTCAGTGGG
Nodal	NM_013611.4:1975_ProbeB	CGAAAGCCATGACCTCCGATCACTCTTGTGTCTGCCAAGCATACATCTCAGGACTCTGGCTTCT
Hoxc8	NM_010466.1:523_ProbeB	CGAAAGCCATGACCTCCGATCACTCCCTTCGCTACTGTTAGTGTTGGCGGAGGATTTACAGTCGGGA
Hoxc10	NM_010462.5:1350_ProbeB	CGAAAGCCATGACCTCCGATCACTCTTTCCCCTCTAATCGGGTGCATTTGACCTCAACTTTGCATGGAGAA
Msgn1	NM_019544.1:218_ProbeB	CGAAAGCCATGACCTCCGATCACTCCCACCAGCAGTGTGTAGATAGGGAGGTTGAAAAGCCAACATGC
Notch1	NM_008714.2:1425_ProbeB	CGAAAGCCATGACCTCCGATCACTCATAACCTGGCATACATATGCATTGGAACTCCCCAATCTGGTCCAGGCAAG
