## Supplemental Table 7 for "Mouse embryonic stem cells self-organize into trunk-like structures with neural tube and somites"

### Sheet: Nanostring_normalized_counts
Gene_name	E8.5	E9.5	mESC	TLS_1	TLS_2	TLS_3	TLS_4	TLS_5	TLS_6	TLS_7	TLS_8	TLS_9
Bmp4	442.62	354.85	311.59	27.85	50.11	44.23	46.44	13.73	64.66	71.53	38.75	52.74
Cdx2	1854.73	137.36	5	2063.49	929.75	4170.71	2175.81	2787.03	2437.99	3525.53	1912.71	1979
Cyp26a1	634.43	124.28	1.67	143.62	69.59	244.57	181.59	267.72	190.17	248.66	150.42	152.66
Dll1	537.81	281.27	75.54	750.36	673.65	845.59	847.44	1640.64	1266.54	1001.45	768.5	993.66
Dppa3	12.85	1.64	1747.32	216.9	19.49	67.65	178.28	68.65	7.61	132.85	38.75	2.78
Eng	106.61	206.04	68.32	77.67	89.08	75.45	63.85	68.65	72.26	119.22	67	94.37
Eya	158.01	101.39	44.43	392.77	542.82	437.11	428.7	411.88	696.03	364.47	492.63	499.61
Fgf8	583.98	160.26	17.22	808.98	462.09	1701.59	867.34	1215.03	920.43	1624.81	807.91	1332.29
Foxa2	265.1	170.07	6.11	139.23	94.65	52.04	71.31	6.86	102.69	40.88	134	97.15
Gata4	314.12	147.17	47.21	181.73	211.56	127.49	48.92	192.21	452.61	126.03	38.75	158.21
Gata6	740.56	371.21	54.99	322.42	353.53	254.98	117.75	212.8	581.92	228.22	158.95	530.14
Hes7	627.29	45.79	8.33	385.44	211.56	754.53	671.65	1647.5	715.04	1035.52	544.52	857.66
Hoxc10	57.59	302.53	11.66	42.5	13.92	44.23	33.17	48.05	45.64	54.5	28.9	13.88
Hoxc6	131.36	325.42	27.22	388.37	178.16	444.91	270.32	315.77	338.5	429.19	232.52	241.48
Hoxc8	317.45	148.81	12.22	293.11	172.59	640.05	358.21	267.72	365.13	575.67	336.3	296.99
Kdr	789.58	619.77	5	2092.81	2135.08	1522.06	1611.96	2237.86	2118.5	2275.41	1730.77	2028.96
Lfng	235.11	215.86	82.2	426.48	395.28	359.05	330.85	624.68	772.09	401.94	283.75	449.65
Meox1	1007.09	570.71	1	5205.64	5728.81	3275.69	4941.19	3336.2	5058.55	6863.71	5813.68	5473.47
Mesp1	34.74	1.64	1	54.23	25.05	62.44	53.9	68.65	72.26	61.31	51.23	124.9
Msgn1	303.65	32.71	44.43	155.35	169.8	145.7	114.43	384.42	509.66	136.25	53.86	194.29
Nkx1-2	468.32	19.62	2.22	570.1	236.61	1095.36	645.94	562.9	597.14	1079.8	391.48	460.75
Nodal	27.13	1.64	532.08	209.57	222.69	163.91	65.51	157.89	429.79	112.41	60.43	235.93
Notch1	353.15	513.48	239.38	804.59	832.32	884.62	921.24	1022.83	950.85	814.11	972.78	1029.75
Noto	30.94	1.64	1	1.47	2.78	2.6	1	6.86	3.8	3.41	1	2.78
Pax1	96.14	333.6	43.32	167.07	267.23	135.29	257.88	151.02	509.66	163.5	419.72	210.95
Pax6	339.82	389.19	11.11	109.92	52.89	101.47	93.7	41.19	133.12	54.5	71.6	30.53
Pou5F1	143.26	26.16	20159.2	1423.05	258.88	291.4	930.36	734.51	258.63	875.42	319.88	136
Rspo3	363.14	121.01	16.11	233.02	136.4	614.03	378.94	796.29	536.28	742.58	409.87	457.97
Shh	218.93	143.9	1	41.04	13.92	20.81	14.1	6.86	7.61	3.41	28.9	2.78
Sox1	330.3	464.42	16.66	442.6	192.07	470.93	330.02	164.75	399.36	211.19	264.05	97.15
Sox17	199.42	147.17	3.89	260.87	253.31	166.52	161.69	267.72	262.44	299.76	207.56	283.11
Sox2	981.86	1286.96	6614.38	1982.89	899.13	1933.15	1498.36	652.14	1513.76	1202.43	1099.55	641.16
Sox3	713.91	1084.18	21.11	1481.67	729.32	1878.51	1142.63	638.41	1163.85	933.33	772.44	485.73
Sox9	422.63	1067.83	73.31	606.74	1102.34	559.39	667.5	878.67	1095.38	671.04	765.22	699.45
T	761.03	107.93	97.2	489.49	470.44	1215.05	576.29	1311.14	1144.83	831.14	551.74	832.68
Tbx18	74.72	212.59	5.55	121.64	167.02	93.67	201.49	13.73	133.12	126.03	200.34	133.23
Tbx6	192.28	11.45	3.33	29.31	30.62	78.05	104.48	253.99	98.89	122.63	71.6	163.76
Tcf15	558.75	416.99	322.14	1140.2	1369.57	954.87	1466.85	1256.22	1293.16	1403.4	1604.66	1121.34
Uncx	43.79	140.63	1	117.24	58.46	83.26	105.31	48.05	102.69	64.72	108.38	80.49
Wnt3a	138.5	68.68	7.78	1.47	2.78	46.83	26.53	61.78	19.02	17.03	22.33	30.53
Wt1	5.24	26.16	2.22	27.85	41.76	28.62	26.53	6.86	49.44	81.75	44.01	30.53
Abcf1	738.66	1452.12	502.65	1121.15	1160.79	1358.15	1221.41	1166.98	1114.4	1066.17	1227.63	929.82
Gusb	556.37	696.63	185.51	568.63	698.7	463.12	446.94	816.89	696.03	541.6	495.26	630.06
Hprt	645.37	565.8	2403.82	556.91	478.79	535.97	529.03	459.93	456.41	538.2	497.88	527.36
Polr1b	578.74	268.18	684.82	432.34	395.28	455.32	531.52	350.09	433.59	493.91	507.08	496.83
